# Chromatin and transcriptional response to loss of TBX1 in early differentiation of mouse cells

**DOI:** 10.1101/2020.06.06.137026

**Authors:** Andrea Cirino, Ilaria Aurigemma, Monica Franzese, Gabriella Lania, Dario Righelli, Rosa Ferrentino, Elizabeth Illingworth, Claudia Angelini, Antonio Baldini

## Abstract

The T-box transcription factor TBX1 has critical roles in the cardiopharyngeal lineage and the gene is haploinsufficient in DiGeorge syndrome, a typical developmental anomaly of the pharyngeal apparatus. Despite almost two decades of research, if and how TBX1 function triggers chromatin remodeling is not known.

Here, we explored genome-wide gene expression and chromatin remodeling in two independent cellular models of *Tbx1* loss of function, mouse embryonic carcinoma cells P19Cl6, and mouse embryonic stem cells (mESCs). The results of our study revealed that the loss or knockdown of TBX1 caused extensive transcriptional changes, some of which were cell type-specific, some were in common between the two models. However, unexpectedly we observed only limited chromatin changes in both systems. In P19Cl6 cells, differentially accessible regions (DARs) were not enriched in T-BOX binding motifs; in contrast, in mESCs, 34% (n=47) of all DARs included a T-BOX binding motif and almost all of them gained accessibility in *Tbx1*^-/-^ cells.

In conclusion, despite a clear transcriptional response of our cell models to loss of TBX1 in early cell differentiation, chromatin changes were relatively modest.
