## Supplementary Table 1 for "Chromatin and transcriptional response to loss of TBX1 in early differentiation of mouse cells"

### Sheet: p19_DARs_Annotated_ChIPseeker.t
Differentially accessible regions in P19Cl6 cells K/D vs Control. Intersection with DEGs and TBX1 ChIP-seq
Chrs	start	end	logFC	FDR	annotation	geneStart	geneEnd	geneStrand	Ensembl_Id	distanceToTSS	ENTREZID	Gene_symbol	isDEGs	DEGs_log2FC	TBX1-ChIP intersect
chr18	81188630	81189875	1.29685	0.00118315	Distal Intergenic	81163115	81183317	-	ENSMUSG00000024565	-5313	20689	Sall3	TRUE	0.505367
chr10	128020735	128022149	-0.938863	0.00150842	Exon (ENSMUST00000082059/ENSMUSG00000018166, exon 3 of 28)	128004579	128026708	-	ENSMUSG00000018166	4559	13867	Erbb3	TRUE	-0.368903
chr10	119551233	119552231	-1.05162	0.00201994	Promoter (1-2kb)	119520664	119550043	-	ENSMUSG00000020228	-1190	117599	Helb	TRUE	-0.28332
chr8	73414939	73415930	-0.793715	0.0104757	Promoter (<=1kb)	73406788	73416656	-	ENSMUSG00000000792	726	114479	Slc5a5	TRUE	-0.286451
chr5	52861807	52863164	-0.693796	0.0158632	Distal Intergenic	52924758	52957484	-	ENSMUSG00000039252	94320	246316	Lgi2	TRUE	-0.453628
chr10	66562710	66563777	-0.694374	0.0176572	Intron (ENSMUST00000174062/ENSMUSG00000037876, intron 1 of 2)	66474256	66559605	-	ENSMUSG00000019873	-3105	28193	Reep3	TRUE	-0.358991
chr6	36807550	36809264	0.767161	0.0176572	Intron (ENSMUST00000101532/ENSMUSG00000038665, intron 31 of 33)	36691340	36761361	-	ENSMUSG00000029838	-46189	19242	Ptn	TRUE	-1.305
chr11	48684505	48685818	0.571269	0.019738	Promoter (<=1kb)	48675470	48685185	-	ENSMUSG00000046879	0	15944	Irgm1	TRUE	0.501126
chr3	53261170	53262407	-0.782387	0.0205046	3' UTR	53262292	53265905	-	ENSMUSG00000042997	3498	212114	Nhlrc3	TRUE	-0.374579
chr1	44607961	44609674	0.461729	0.0232337	Promoter (<=1kb)	44608356	44853678	+	ENSMUSG00000056870	0	70676	Gulp1	TRUE	-0.694958
chr15	6696196	6697289	-1.09884	0.0235163	Intron (ENSMUST00000061656/ENSMUSG00000050310, intron 5 of 37)	6658383	6746454	+	ENSMUSG00000050310	37813	78757	Rictor	TRUE	-0.243162
chr3	108226421	108227878	-0.74966	0.0262079	3' UTR	108193769	108218470	-	ENSMUSG00000068740	-7951	53883	Celsr2	TRUE	0.288241
chr6	82673169	82674168	-0.962504	0.0319602	Promoter (2-3kb)	82675056	82676303	-	ENSMUSG00000000628	2135	15277	Hk2	TRUE	-0.27836
chr7	37482011	37483047	-0.813754	0.0319602	Promoter (<=1kb)	37483137	37558564	+	ENSMUSG00000021217	-90	243931	Tshz3	TRUE	-0.853219
chr9	80199306	80200535	0.856869	0.0407807	Intron (ENSMUST00000085289/ENSMUSG00000032343, intron 11 of 15)	80154721	80155969	+	ENSMUSG00000033577	44585	17920	Myo6	TRUE	-0.320518
chrX	81688050	81689930	-0.611294	0.049174	Intron (ENSMUST00000114000/ENSMUSG00000045103, intron 50 of 78)	81844540	82389752	+	ENSMUSG00000045103	-154610	13405	Dmd	TRUE	-0.420098
chr3	134001850	134003010	-0.828874	6.93426e-08	Downstream (<1kb)	133903469	133903547	+	ENSMUSG00000084564	-98303	100316832	Mir1895	FALSE	NA
chr4	88286730	88288443	0.74424	9.94249e-07	Promoter (1-2kb)	88289545	88290363	-	ENSMUSG00000063376	1920	230396	Ifna13	FALSE	NA
chr14	19501486	19502658	1.26571	0.000107719	Intron (ENSMUST00000176555/ENSMUSG00000058317, intron 2 of 3)	19419402	19497664	-	ENSMUSG00000058317	-3822	218793	Ube2e2	FALSE	NA
chr10	11211802	11212438	0.746317	0.000369508	Distal Intergenic	11106673	11107401	-	ENSMUSG00000090242	-104401	NA	Gm16207	FALSE	NA
chr10	34036215	34037525	0.771297	0.000456759	Promoter (2-3kb)	34008094	34033489	-	ENSMUSG00000039480	-2726	319638	Nt5dc1	FALSE	NA
chr1	88428283	88429591	-0.887468	0.000635351	Distal Intergenic	88423311	88427273	+	ENSMUSG00000026238	4972	19231	Ptma	FALSE	NA
chr14	34284232	34285280	-1.04714	0.000635351	Distal Intergenic	34204124	34260344	-	ENSMUSG00000021936	-23888	26419	Mapk8	FALSE	NA
chr8	104548455	104549061	0.457696	0.000635351	Distal Intergenic	105011099	105011191	-	ENSMUSG00000080549	462130	NA	AC105256.1	FALSE	NA
chr2	64429461	64430792	0.753214	0.000637315	Distal Intergenic	64407920	64408697	-	ENSMUSG00000081065	-20764	NA	Gm13576	FALSE	NA
chr12	80762020	80762975	1.31446	0.00113684	Intron (ENSMUST00000163500/ENSMUSG00000059060, intron 7 of 8)	80414994	80904257	+	ENSMUSG00000059060	347026	19363	Rad51l1	FALSE	NA
chr5	141058823	141060732	-0.759139	0.00113684	Distal Intergenic	141039073	141041025	-	ENSMUSG00000036586	-17798	77998	Grifin	FALSE	NA
chr19	52681066	52682072	-1.10742	0.00118315	Distal Intergenic	52338813	52339946	+	ENSMUSG00000035804	342253	16333	Ins1	FALSE	NA
chr10	68003816	68005078	0.946714	0.00150842	Promoter (<=1kb)	67893701	68004644	-	ENSMUSG00000019945	0	73287	1700040L02Rik	FALSE	NA
chr11	90399789	90400855	0.520162	0.00150842	Promoter (<=1kb)	90399798	90400460	-	ENSMUSG00000081043	0	NA	Gm11512	FALSE	NA
chr15	90724747	90725573	1.8099	0.00150842	Distal Intergenic	90713046	90713949	+	ENSMUSG00000067869	11701	NA	Tcea1-ps1	FALSE	NA
chr3	20189878	20191107	0.827347	0.00150842	Distal Intergenic	20148163	20174655	-	ENSMUSG00000011463	-15223	76703	Cpb1	FALSE	NA
chr11	12812947	12814024	-1.08189	0.00152	Distal Intergenic	12837080	12837163	-	ENSMUSG00000093365	23139	NA	AL663080.1	FALSE	NA
chr18	76194123	76195549	-0.728643	0.00152	Intron (ENSMUST00000058997/ENSMUSG00000044646, intron 3 of 4)	76219112	76306097	+	ENSMUSG00000044646	-23563	207259	Zbtb7c	FALSE	NA
chr6	9595331	9596417	1.36964	0.00152	Distal Intergenic	10122022	10122099	-	ENSMUSG00000092676	525682	NA	AC141876.1	FALSE	NA
chr6	124688373	124689312	-0.894397	0.00152	Promoter (<=1kb)	124670725	124688643	-	ENSMUSG00000004266	0	15170	Ptpn6	FALSE	NA
chr10	70910179	70911834	0.704955	0.00162688	Distal Intergenic	70872111	70896075	+	ENSMUSG00000060733	38068	69718	Ipmk	FALSE	NA
chr13	23646621	23648577	-0.613901	0.00212881	Promoter (<=1kb)	23646901	23650721	+	ENSMUSG00000052565	0	14957	Hist1h1d	FALSE	NA
chr3	59334820	59335565	1.6473	0.00212881	Distal Intergenic	59120657	59148178	-	ENSMUSG00000036334	-186642	242050	Igsf10	FALSE	NA
chr1	10869718	10870971	0.722536	0.00268641	Distal Intergenic	10911751	10911841	+	ENSMUSG00000088585	-40780	NA	SNORA66	FALSE	NA
chr10	98923390	98924634	0.698709	0.00268641	Distal Intergenic	98906364	98909641	+	ENSMUSG00000090665	17026	NA	Gad1-ps	FALSE	NA
chr4	145052999	145054403	0.64506	0.00268641	Promoter (<=1kb)	145054107	145055390	+	ENSMUSG00000052912	0	545700	Smarca5-ps	FALSE	NA
chr7	115471212	115472299	0.973462	0.00268641	Distal Intergenic	115466234	115467179	-	ENSMUSG00000061975	-4033	NA	Olfr492	FALSE	NA
chr17	63086457	63087429	-0.534649	0.00294896	Intron (ENSMUST00000076840/ENSMUSG00000048915, intron 1 of 4)	62953641	62956056	-	ENSMUSG00000090425	-130401	NA	Efna5	FALSE	NA
chr5	60433619	60434747	0.257858	0.00352457	Distal Intergenic	60622721	60623263	+	ENSMUSG00000087034	-187974	NA	Cbfa2t2-ps1	FALSE	NA
chr15	49478477	49479687	0.810954	0.0035935	Distal Intergenic	49369741	49369846	+	ENSMUSG00000065760	108736	115488598	U6	FALSE	NA
chr18	16196202	16197468	0.643905	0.0035935	Distal Intergenic	16192255	16192555	+	ENSMUSG00000088818	3947	NA	7SK	FALSE	NA
chr19	56662522	56663466	-1.46466	0.00403034	Exon (ENSMUST00000071423/ENSMUSG00000025078, exon 6 of 11)	56622751	56673336	+	ENSMUSG00000025078	39771	66866	Nhlrc2	FALSE	NA
chr18	49906348	49907442	-0.915331	0.0049413	Intron (ENSMUST00000163590/ENSMUSG00000024505, intron 1 of 3)	49855799	49915255	-	ENSMUSG00000024505	7813	68857	Dtwd2	FALSE	NA
chr3	8684764	8685882	0.908319	0.0049413	Distal Intergenic	8679359	8679477	-	ENSMUSG00000088094	-5287	NA	SNORA17	FALSE	NA
chr6	83007557	83008411	-1.19002	0.0049413	Promoter (<=1kb)	83007838	83017204	+	ENSMUSG00000009145	0	93838	Dqx1	FALSE	NA
chr2	84975891	84977015	0.717171	0.0055783	Promoter (<=1kb)	84976517	84980079	+	ENSMUSG00000044338	0	23796	Aplnr	FALSE	NA
chr6	140212143	140213187	-0.909824	0.00575006	Distal Intergenic	140268151	140268254	+	ENSMUSG00000065882	-54964	NA	n-R5s168	FALSE	NA
chr14	16810486	16811606	0.653665	0.00763182	Distal Intergenic	17072429	17075845	-	ENSMUSG00000021786	264239	71147	Oxsm	FALSE	NA
chr3	23303833	23304669	1.55125	0.00763182	Distal Intergenic	23112334	23112416	+	ENSMUSG00000080481	191499	NA	AC138200.1	FALSE	NA
chr1	131003282	131004451	0.765938	0.00820355	Distal Intergenic	131169879	131327635	+	ENSMUSG00000042581	-165428	210417	Thsd7b	FALSE	NA
chr15	53055294	53056508	0.914187	0.00820355	Intron (ENSMUST00000077273/ENSMUSG00000061731, intron 1 of 10)	52914701	53027810	-	ENSMUSG00000061731	-27484	14042	Ext1	FALSE	NA
chr4	19368337	19369534	0.564062	0.00825871	Intron (ENSMUST00000102999/ENSMUSG00000056494, intron 13 of 17)	19441637	19441926	-	ENSMUSG00000089090	72392	NA	7SK	FALSE	NA
chr2	158019457	158020348	1.51189	0.00846221	Promoter (1-2kb)	158017745	158021478	+	ENSMUSG00000078957	1712	73399	1700060C20Rik	FALSE	NA
chr10	28962447	28963366	1.58281	0.00856744	Distal Intergenic	28931449	28950585	+	ENSMUSG00000004360	30998	212448	9330159F19Rik	FALSE	NA
chr18	65279393	65280079	0.606161	0.00920472	Intron (ENSMUST00000163516/ENSMUSG00000024589, intron 5 of 30)	65210696	65377480	+	ENSMUSG00000024589	68697	83814	Nedd4l	FALSE	NA
chr7	83373815	83375046	0.957074	0.00985863	Distal Intergenic	83462958	83564805	+	ENSMUSG00000025754	-87912	244071	Agbl1	FALSE	NA
chr3	121995491	121996427	-0.867486	0.00998326	Promoter (<=1kb)	121960009	121996465	-	ENSMUSG00000057359	38	NA	Gm17494	FALSE	NA
chr8	76405235	76406250	1.15221	0.0101382	Distal Intergenic	76274200	76274682	-	ENSMUSG00000047657	-130553	NA	Crry-ps	FALSE	NA
chr10	128837646	128838719	0.906529	0.0102807	Distal Intergenic	128824691	128825650	+	ENSMUSG00000062239	12955	NA	Olfr784	FALSE	NA
chr3	105905514	105906883	0.804179	0.0104042	Distal Intergenic	105916147	105935038	+	ENSMUSG00000062778	-9264	81600	Chia	FALSE	NA
chr3	17792678	17793999	1.01044	0.0104757	Distal Intergenic	17848444	17848952	+	ENSMUSG00000027564	-54445	75439	Cypt12	FALSE	NA
chrX	51019424	51020727	0.960158	0.0104757	Promoter (<=1kb)	51009205	51019755	-	ENSMUSG00000085998	0	331578	AW822252	FALSE	NA
chr6	65010777	65011759	-1.21713	0.011198	Intron (ENSMUST00000031984/ENSMUSG00000029920, intron 5 of 23)	64992873	65031527	+	ENSMUSG00000029920	17904	13990	Smarcad1	FALSE	NA
chr1	53433955	53435235	0.875783	0.0114519	Distal Intergenic	53404675	53409596	-	ENSMUSG00000026095	-24359	70396	Asnsd1	FALSE	NA
chrX	102586570	102588077	0.620525	0.0115788	Promoter (<=1kb)	102543621	102587115	-	ENSMUSG00000087620	0	100043213	5330434G04Rik	FALSE	NA
chr7	91753885	91755642	-0.44177	0.0119503	Promoter (<=1kb)	91733669	91754337	-	ENSMUSG00000030630	0	14085	Fah	FALSE	NA
chr4	114805780	114807184	0.592235	0.0128388	Promoter (<=1kb)	114778928	114806582	-	ENSMUSG00000047155	0	81906	Cyp4x1	FALSE	NA
chr14	42175865	42176735	-1.24814	0.0131481	Distal Intergenic	42183464	42185663	-	ENSMUSG00000091847	8928	NA	Gm2855	FALSE	NA
chr9	8458772	8459770	1.04072	0.0131481	Distal Intergenic	8544432	8680565	+	ENSMUSG00000031997	-84662	22068	Trpc6	FALSE	NA
chr9	30404895	30406199	0.779517	0.0131481	Distal Intergenic	30234914	30274311	+	ENSMUSG00000031993	169981	102607	Snx19	FALSE	NA
chr4	52530073	52531303	0.612776	0.0131546	Distal Intergenic	52509703	52510178	-	ENSMUSG00000061619	-19895	NA	Vma21-ps	FALSE	NA
chr7	97717387	97718406	1.22524	0.0133778	Intron (ENSMUST00000165600/ENSMUSG00000052572, intron 2 of 25)	97650473	99593127	+	ENSMUSG00000052572	66914	23859	Dlg2	FALSE	NA
chr15	27233646	27234753	-0.8073	0.0145905	Distal Intergenic	27396432	27524664	+	ENSMUSG00000022265	-161679	11732	Ank	FALSE	NA
chrX	133743988	133744953	1.2914	0.0145905	Promoter (2-3kb)	133738154	133741302	-	ENSMUSG00000082955	-2686	NA	Gm8036	FALSE	NA
chr2	174967059	174968271	0.513435	0.0147139	Promoter (<=1kb)	174954994	174967500	-	ENSMUSG00000090093	0	664987	Gm14399	FALSE	NA
chr3	149494013	149494968	-1.18865	0.0148242	Distal Intergenic	149735554	149736584	-	ENSMUSG00000047676	241616	NA	Rpsa-ps10	FALSE	NA
chr2	109513419	109514770	0.562377	0.0151555	Promoter (<=1kb)	109514857	109567164	+	ENSMUSG00000048482	-87	12064	Bdnf	FALSE	NA
chr3	14862539	14863917	0.550996	0.0151555	Promoter (<=1kb)	14863538	14872351	+	ENSMUSG00000027559	0	12350	Car3	FALSE	NA
chr3	30828407	30829759	-0.841207	0.0151555	Promoter (2-3kb)	30819945	30832033	-	ENSMUSG00000037652	2274	241915	Phc3	FALSE	NA
chr4	135586926	135588197	-0.6771	0.0151555	Promoter (2-3kb)	135584180	135584713	-	ENSMUSG00000059291	-2213	67025	Rpl11	FALSE	NA
chr5	130416875	130418185	-0.501047	0.0151555	Promoter (<=1kb)	130417979	130460615	+	ENSMUSG00000066735	0	69568	Vkorc1l1	FALSE	NA
chr9	63865963	63867008	-0.802535	0.0151555	Promoter (1-2kb)	63801816	63864794	-	ENSMUSG00000036867	-1169	17130	Smad6	FALSE	NA
chr1	176958528	176959661	0.808561	0.0152587	Distal Intergenic	176989867	177016311	-	ENSMUSG00000026527	56650	24012	Rgs7	FALSE	NA
chr3	29440319	29441331	1.20159	0.0152587	Intron (ENSMUST00000146943/ENSMUSG00000063600, intron 5 of 5)	29412828	29569656	+	ENSMUSG00000063600	27491	75740	Egfem1	FALSE	NA
chr10	14479402	14480561	0.947848	0.0161038	Promoter (<=1kb)	14480027	14490389	+	ENSMUSG00000019865	0	18101	Nmbr	FALSE	NA
chr2	58385624	58386639	1.06004	0.0172283	Intron (ENSMUST00000090935/ENSMUSG00000026836, intron 2 of 12)	58330169	58390849	-	ENSMUSG00000026836	4210	11477	Acvr1	FALSE	NA
chr10	84488517	84489440	0.269533	0.0176572	Distal Intergenic	84526620	84526676	+	ENSMUSG00000088247	-37180	NA	U7	FALSE	NA
chr12	28617269	28618415	1.02691	0.0176572	Distal Intergenic	28745256	28745393	-	ENSMUSG00000088937	126978	NA	5S_rRNA	FALSE	NA
chr18	60765566	60766553	1.13689	0.0176572	Exon (ENSMUST00000137894/ENSMUSG00000043079, exon 4 of 4)	60759861	60769759	-	ENSMUSG00000043079	3206	104027	Synpo	FALSE	NA
chr4	6098220	6099475	0.750341	0.0176572	Distal Intergenic	6118245	6148835	+	ENSMUSG00000028243	-18770	68053	Ubxn2b	FALSE	NA
chr7	31757931	31759456	-0.503632	0.0176572	Promoter (<=1kb)	31742796	31758408	-	ENSMUSG00000001247	0	54135	Lsr	FALSE	NA
chr8	113579627	113581081	-0.767698	0.0176572	3' UTR	113571812	113573910	+	ENSMUSG00000031960	7815	234734	Aars	FALSE	NA
chr3	97678372	97679414	-0.94373	0.0182272	Intron (ENSMUST00000168438/ENSMUSG00000038170, intron 1 of 45)	97550616	97672171	-	ENSMUSG00000038170	-6201	83679	Pde4dip	FALSE	NA
chr15	89003935	89005032	-0.713634	0.0191612	Promoter (<=1kb)	88985979	89004280	-	ENSMUSG00000036606	0	140570	Plxnb2	FALSE	NA
chr11	50065402	50066322	-1.07653	0.0201019	Intron (ENSMUST00000129438/ENSMUSG00000085364, intron 1 of 2)	50049974	50052118	-	ENSMUSG00000020377	-13284	17001	Ltc4s	FALSE	NA
chr2	116805268	116806305	0.639458	0.0211427	Distal Intergenic	116793775	116793909	-	ENSMUSG00000065794	-11359	NA	U1	FALSE	NA
chr1	17836200	17837288	1.00584	0.0212495	Distal Intergenic	17682985	17717727	-	ENSMUSG00000085125	-118473	102634913	Gm16070	FALSE	NA
chr11	61342460	61343472	-0.951774	0.022505	Promoter (1-2kb)	61341257	61342079	+	ENSMUSG00000085459	1203	NA	Gm12272	FALSE	NA
chr18	23199629	23200956	0.455994	0.022505	Promoter (<=1kb)	22851656	23200154	-	ENSMUSG00000041923	0	319211	Nol4	FALSE	NA
chr4	147496080	147497047	0.905442	0.0232337	Intron (ENSMUST00000030862/ENSMUSG00000029005, intron 1 of 6)	147504493	147514900	+	ENSMUSG00000029003	-7446	71890	Mad2l2	FALSE	NA
chr6	49186030	49187031	0.408567	0.0232337	Distal Intergenic	49035220	49164953	-	ENSMUSG00000029814	-21077	140488	Igf2bp3	FALSE	NA
chr2	37371564	37373243	-0.768024	0.0232666	Promoter (<=1kb)	37372039	37420573	+	ENSMUSG00000035437	0	227800	Rabgap1	FALSE	NA
chr3	28980558	28982304	0.55324	0.0234912	Promoter (<=1kb)	28980945	29052523	+	ENSMUSG00000063600	0	75740	Egfem1	FALSE	NA
chr1	132974972	132975948	-1.10107	0.0235163	Intron (ENSMUST00000016672/ENSMUSG00000016528, intron 1 of 9)	132970235	132970328	-	ENSMUSG00000088705	-4644	NA	U6	FALSE	NA
chr4	120888629	120889417	-1.02603	0.0235163	Promoter (<=1kb)	120818490	120887689	-	ENSMUSG00000049878	-940	109263	Rlf	FALSE	NA
chr17	88464920	88466362	-0.436273	0.0241781	Promoter (<=1kb)	88390199	88464631	-	ENSMUSG00000005371	-289	225055	Fbxo11	FALSE	NA
chr19	5713454	5714441	-1.04398	0.0242686	Intron (ENSMUST00000049295/ENSMUSG00000024937, intron 12 of 18)	5704367	5707101	+	ENSMUSG00000024936	9087	16530	Kcnk7	FALSE	NA
chr3	59147623	59148927	0.588697	0.0246237	Promoter (<=1kb)	59120657	59148178	-	ENSMUSG00000036334	0	242050	Igsf10	FALSE	NA
chr18	65996884	65997539	0.487392	0.0260733	Distal Intergenic	65973668	65977314	+	ENSMUSG00000024516	23216	66286	Sec11c	FALSE	NA
chr4	89094318	89095393	0.86779	0.0260733	Intron (ENSMUST00000139272/ENSMUSG00000086035, intron 1 of 3)	89088539	89130178	+	ENSMUSG00000086035	5779	NA	Gm12610	FALSE	NA
chr8	86306877	86307715	-1.25096	0.0262467	Distal Intergenic	86276817	86277103	+	ENSMUSG00000084682	30060	NA	7SK	FALSE	NA
chr9	111197201	111198132	-1.19952	0.0262467	Distal Intergenic	111214243	111298278	+	ENSMUSG00000062296	-16111	320429	Trank1	FALSE	NA
chr2	119125399	119126589	-0.699033	0.0265104	Distal Intergenic	119114523	119124062	+	ENSMUSG00000034216	10876	228545	Vps18	FALSE	NA
chr11	37834978	37835968	1.14298	0.02793	Distal Intergenic	37850681	37850765	-	ENSMUSG00000093184	14797	NA	AL808020.1	FALSE	NA
chr5	121995566	121996510	1.06261	0.0280146	Promoter (<=1kb)	121975047	121995914	-	ENSMUSG00000029454	0	17165	Mapkapk5	FALSE	NA
chr10	14179768	14180745	1.32017	0.0281547	Intron (ENSMUST00000041168/ENSMUSG00000039116, intron 4 of 24)	14242884	14243354	+	ENSMUSG00000071532	-62139	NA	Gm10335	FALSE	NA
chr3	146347971	146349021	1.1905	0.0291832	Promoter (<=1kb)	146308159	146348556	-	ENSMUSG00000048652	0	75015	Samd13	FALSE	NA
chr5	22730511	22731744	0.810608	0.0291832	Distal Intergenic	22841782	22843467	+	ENSMUSG00000090571	-110038	NA	Gm17434	FALSE	NA
chr6	135656727	135657867	-0.632269	0.0291832	Distal Intergenic	135682888	135694329	+	ENSMUSG00000086239	-25021	105242800	Gm14329	FALSE	NA
chr1	158602575	158603462	-0.795893	0.0297732	Promoter (<=1kb)	158585154	158604445	-	ENSMUSG00000060519	983	30935	Tor3a	FALSE	NA
chr1	8547532	8549006	0.630618	0.0297732	Intron (ENSMUST00000132064/ENSMUSG00000025909, intron 13 of 19)	8578696	8578805	-	ENSMUSG00000076169	29799	NA	AC102703.1	FALSE	NA
chr16	55821638	55823101	-0.450105	0.0297732	Promoter (<=1kb)	55811488	55822251	-	ENSMUSG00000035356	0	80859	Nfkbiz	FALSE	NA
chr16	83895957	83896932	1.29916	0.0297732	Distal Intergenic	84294780	84294886	+	ENSMUSG00000070158	-397848	NA	U6	FALSE	NA
chr2	53904707	53905500	1.29772	0.0297732	Distal Intergenic	53877332	53877395	+	ENSMUSG00000089108	27375	NA	U7	FALSE	NA
chr3	33479110	33480319	0.840576	0.0297732	Distal Intergenic	33291979	33292121	-	ENSMUSG00000088260	-186989	115489826	SNORA48	FALSE	NA
chr6	141538221	141539171	0.873975	0.0297732	Distal Intergenic	141578039	141635156	+	ENSMUSG00000030236	-38868	28253	Slco1b2	FALSE	NA
chr8	3400268	3401185	-1.35281	0.0297732	Intron (ENSMUST00000131773/ENSMUSG00000004568, intron 1 of 11)	3393073	3429639	+	ENSMUSG00000004568	7195	102098	Arhgef18	FALSE	NA
chrX	163367556	163368563	1.08976	0.0297732	Distal Intergenic	163373401	163373847	+	ENSMUSG00000082019	-4838	NA	Gm15231	FALSE	NA
chr12	99912447	99913701	-0.646933	0.02986	Downstream (1-2kb)	99901855	99907488	+	ENSMUSG00000021007	10592	104871	Spata7	FALSE	NA
chr11	31849131	31850565	-0.840742	0.030019	Distal Intergenic	31865592	31879651	+	ENSMUSG00000020299	-15027	67592	4930524B15Rik	FALSE	NA
chr19	3906605	3907587	-0.87475	0.0311931	Promoter (<=1kb)	3896050	3906991	-	ENSMUSG00000001750	0	27060	Tcirg1	FALSE	NA
chr3	82137211	82138218	0.982306	0.0311931	Distal Intergenic	82161994	82199190	+	ENSMUSG00000033900	-23776	213582	Mtap9	FALSE	NA
chrX	138872108	138873210	-0.974771	0.0311931	Distal Intergenic	138859870	138860079	+	ENSMUSG00000081365	12238	NA	Gm15031	FALSE	NA
chr2	46943821	46944827	1.26224	0.0319602	Distal Intergenic	47027033	47027092	+	ENSMUSG00000088328	-82206	NA	U7	FALSE	NA
chr2	113435416	113436438	0.89917	0.0319602	Intron (ENSMUST00000099576/ENSMUSG00000044042, intron 12 of 18)	113525247	113533308	+	ENSMUSG00000044042	-88809	14260	Fmn1	FALSE	NA
chr3	98744774	98745930	0.909184	0.0319602	Promoter (<=1kb)	98739567	98745179	-	ENSMUSG00000085121	0	NA	5730437C11Rik	FALSE	NA
chr3	144955013	144956855	0.588972	0.0319602	Promoter (<=1kb)	144955436	145214975	+	ENSMUSG00000028197	0	71355	Col24a1	FALSE	NA
chr5	132007376	132008389	-0.819388	0.0319602	Promoter (1-2kb)	131913205	132010267	-	ENSMUSG00000029673	1878	319974	Auts2	FALSE	NA
chr7	134716247	134717423	0.556113	0.0319602	Promoter (<=1kb)	134716854	134722135	+	ENSMUSG00000030815	0	68961	Phkg2	FALSE	NA
chr11	48836386	48837512	0.763518	0.0319749	Intron (ENSMUST00000056759/ENSMUSG00000040328, intron 1 of 4)	48810189	48811215	-	ENSMUSG00000084153	-25171	NA	Gm12186	FALSE	NA
chr7	32375893	32376920	0.810279	0.0320213	Distal Intergenic	32488798	32490776	-	ENSMUSG00000078758	113856	NA	Gm4684	FALSE	NA
chr1	18181031	18182187	0.877539	0.0327303	Distal Intergenic	18200134	18213645	-	ENSMUSG00000070977	31458	654454	Defb44-ps	FALSE	NA
chr16	20701881	20702625	-1.32361	0.032833	3' UTR	20696248	20701732	+	ENSMUSG00000050821	5633	78408	Fam131a	FALSE	NA
chr3	79688237	79689235	0.930578	0.0329028	Promoter (<=1kb)	79688455	79750202	+	ENSMUSG00000027955	0	68659	Fam198b	FALSE	NA
chr6	121412745	121413858	0.897683	0.0330831	Intron (ENSMUST00000051049/ENSMUSG00000040797, intron 1 of 13)	121322948	121423641	-	ENSMUSG00000040797	9783	243621	Iqsec3	FALSE	NA
chr5	23888732	23889944	-0.598699	0.0339024	Promoter (<=1kb)	23872010	23889400	-	ENSMUSG00000086769	0	NA	Gm15587	FALSE	NA
chr2	29903816	29904980	0.786808	0.0359206	Promoter (<=1kb)	29887066	29904401	-	ENSMUSG00000039715	0	71820	Wdr34	FALSE	NA
chr3	50685269	50687046	0.605543	0.0361409	Distal Intergenic	50642503	50642637	-	ENSMUSG00000089079	-42632	115486208	SNORA17	FALSE	NA
chr7	51859079	51860406	0.589952	0.0374139	3' UTR	51861175	51869495	-	ENSMUSG00000030739	9089	71960	Myh14	FALSE	NA
chr13	19710828	19711948	0.75264	0.0383067	Promoter (<=1kb)	19683578	19711699	-	ENSMUSG00000002808	0	105298	Epdr1	FALSE	NA	*
chr9	24757026	24757813	1.26394	0.0383067	Distal Intergenic	24768980	24769113	+	ENSMUSG00000088731	-11167	NA	SNORA71	FALSE	NA
chr9	38214736	38215927	-0.650823	0.0383762	Distal Intergenic	38209305	38211414	+	ENSMUSG00000049098	5431	258869	Olfr147	FALSE	NA
chr12	114478073	114478909	1.153	0.0389275	Distal Intergenic	114452360	114452463	+	ENSMUSG00000087842	25713	115488037	U6	FALSE	NA
chr2	89400398	89401389	0.948757	0.0394121	Distal Intergenic	89414869	89415930	-	ENSMUSG00000075083	14541	NA	Olfr1245	FALSE	NA
chr17	57404141	57405366	-0.575821	0.039434	Distal Intergenic	57418523	57467373	+	ENSMUSG00000034116	-13157	22324	Vav1	FALSE	NA
chr11	41458279	41459369	0.752465	0.0395195	Distal Intergenic	41404624	41405536	+	ENSMUSG00000081847	53655	NA	Gm12142	FALSE	NA
chr13	23677208	23678453	-0.595029	0.0395195	5' UTR	23673467	23673859	+	ENSMUSG00000061482	3741	319156	Hist1h4d	FALSE	NA
chr2	66622538	66623565	0.855685	0.0397014	Promoter (<=1kb)	66511482	66622971	-	ENSMUSG00000034810	0	20272	Scn7a	FALSE	NA
chr8	93543368	93544262	-1.24585	0.0397014	Intron (ENSMUST00000048665/ENSMUSG00000056608, intron 25 of 39)	93585164	93585295	-	ENSMUSG00000089179	41033	115485670	SNORA17	FALSE	NA
chr14	49274329	49275306	-0.713308	0.0398649	Promoter (2-3kb)	49272174	49272277	+	ENSMUSG00000087756	2155	NA	U6	FALSE	NA
chr2	33471359	33472554	-0.741517	0.0398649	Intron (ENSMUST00000041730/ENSMUSG00000038765, intron 2 of 7)	33422676	33487787	-	ENSMUSG00000038765	15233	16917	Lmx1b	FALSE	NA
chr13	71658904	71659971	-0.839297	0.0405088	Distal Intergenic	71245967	71246087	+	ENSMUSG00000080580	412937	100316804	Mir466f-4	FALSE	NA
chr13	21871133	21872872	-0.570642	0.0407807	Promoter (<=1kb)	21871752	21872494	-	ENSMUSG00000058773	0	56702	Hist1h1b	FALSE	NA
chr13	53307219	53307963	-1.16921	0.0429583	Intron (ENSMUST00000130235/ENSMUSG00000021464, intron 1 of 8)	53227329	53371027	-	ENSMUSG00000021464	63064	26564	Ror2	FALSE	NA
chr14	34144659	34145537	-1.12164	0.0429583	Intron (ENSMUST00000111956/ENSMUSG00000063506, intron 4 of 10)	34132954	34183119	+	ENSMUSG00000063506	11705	239027	Arhgap22	FALSE	NA
chr8	71716659	71717894	0.706987	0.0448495	Distal Intergenic	71689644	71708114	-	ENSMUSG00000091162	-8545	NA	Gm7677	FALSE	NA
chr3	18523499	18524760	0.46637	0.0455244	Distal Intergenic	18433861	18434289	+	ENSMUSG00000040217	89638	NA	Gm6369	FALSE	NA
chr11	106640305	106641484	-0.628601	0.0479681	Promoter (<=1kb)	106629567	106640829	-	ENSMUSG00000020718	0	50776	Polg2	FALSE	NA
chr2	148231779	148232454	1.20269	0.0479681	Promoter (1-2kb)	148230207	148233924	-	ENSMUSG00000074743	1470	21824	Thbd	FALSE	NA
chr8	32112400	32113323	1.21677	0.0480065	Distal Intergenic	32199943	32207519	+	ENSMUSG00000039661	-86620	66959	Dusp26	FALSE	NA
chr3	145576554	145577527	-0.83284	0.049174	Distal Intergenic	145587322	145597246	+	ENSMUSG00000028191	-9795	12042	Bcl10	FALSE	NA
