## Supplementary Table 2 for "Chromatin and transcriptional response to loss of TBX1 in early differentiation of mouse cells"

### Sheet: Foglio1
Differentially expressed genes in differentiating mESC, Tbx1-/- vs WT
Ensembl_Id	Gene_Symbol	log2FoldChange	padj
ENSMUSG00000001506	Col1a1	-4.03631	0.0128338
ENSMUSG00000009097	Tbx1	-3.72857	0.00027315
ENSMUSG00000031486	Adgra2	-3.5173	9.1983e-29
ENSMUSG00000074577	Ripor3	-3.34042	1.04739e-07
ENSMUSG00000020717	Pecam1	-3.31192	5.70409e-05
ENSMUSG00000069833	Ahnak	-2.92686	0.00575634
ENSMUSG00000038193	Hand2	-2.69511	0.000133965
ENSMUSG00000038244	Mical2	-2.68299	0.00124957
ENSMUSG00000078249	Hmga1b	-2.53858	0.00707831
ENSMUSG00000031075	Ano1	-2.40385	0.000668468
ENSMUSG00000022032	Scara5	-2.35556	0.00987309
ENSMUSG00000031216	Stard8	-2.35403	0.0036419
ENSMUSG00000025105	Bnc1	-2.34594	0.000665948
ENSMUSG00000035547	Capn5	-2.30835	0.00764459
ENSMUSG00000025608	Podxl	-2.30414	0.00897852
ENSMUSG00000023043	Krt18	-2.27734	0.0250925
ENSMUSG00000038763	Alpk3	-2.23239	7.54761e-07
ENSMUSG00000022790	Igsf11	-2.1715	0.00230346
ENSMUSG00000074793	Hspa12b	-2.12944	0.000328478
ENSMUSG00000046550	Spin2c	-2.10464	2.18461e-05
ENSMUSG00000000093	Tbx2	-2.06963	0.00137484
ENSMUSG00000041729	Coro2b	-2.05044	5.66861e-07
ENSMUSG00000044641	Pard6b	-2.03742	0.0387829
ENSMUSG00000068240	Gm11808	-2.03589	0.000120035
ENSMUSG00000038530	Rgs4	-1.93958	0.0185359
ENSMUSG00000039239	Tgfb2	-1.89658	2.69683e-10
ENSMUSG00000044456	Rin3	-1.89622	0.00252097
ENSMUSG00000032179	Bmp5	-1.89249	0.00621789
ENSMUSG00000021835	Bmp4	-1.877	5.03402e-16
ENSMUSG00000067276	Capn6	-1.86702	0.0494201
ENSMUSG00000054252	Fgfr3	-1.86675	1.7621e-12
ENSMUSG00000059921	Unc5c	-1.85568	0.00128661
ENSMUSG00000019846	Lama4	-1.84685	0.00077596
ENSMUSG00000048583	Igf2	-1.81992	7.89839e-05
ENSMUSG00000031891	Hsd11b2	-1.81817	0.0120515
ENSMUSG00000034271	Jdp2	-1.80311	0.0330687
ENSMUSG00000031434	Morc4	-1.80205	0.0312644
ENSMUSG00000029576	Radil	-1.76957	3.22123e-05
ENSMUSG00000000031	H19	-1.747	0.0005321
ENSMUSG00000052837	Junb	-1.72188	0.00695996
ENSMUSG00000040061	Plcb2	-1.70145	0.00027315
ENSMUSG00000001119	Col6a1	-1.66121	0.00152573
ENSMUSG00000036545	Adamts2	-1.65452	0.0132792
ENSMUSG00000049382	Krt8	-1.62574	0.00416535
ENSMUSG00000031785	Adgrg1	-1.60149	0.00279714
ENSMUSG00000051855	Mest	-1.59945	0.00140497
ENSMUSG00000031965	Tbx20	-1.59857	4.18488e-08
ENSMUSG00000040631	Dok4	-1.52574	0.00115168
ENSMUSG00000074916	Chst14	-1.50047	0.00386419
ENSMUSG00000028364	Tnc	-1.48517	0.0200482
ENSMUSG00000029163	Emilin1	-1.46809	0.000602151
ENSMUSG00000039476	Prrx2	-1.46674	7.13452e-09
ENSMUSG00000087156	ENSMUSG00000087156	-1.42175	0.00308361
ENSMUSG00000049791	Fzd4	-1.42109	0.00417607
ENSMUSG00000059810	Rgs3	-1.41322	1.79232e-05
ENSMUSG00000046618	Olfml2a	-1.40529	0.0150192
ENSMUSG00000059049	Frem1	-1.40397	9.13686e-10
ENSMUSG00000044337	Ackr3	-1.39854	6.46542e-06
ENSMUSG00000000805	Car4	-1.39427	0.0115577
ENSMUSG00000086266	Igf2os	-1.39288	5.63527e-05
ENSMUSG00000034832	Tet3	-1.38776	5.21367e-08
ENSMUSG00000032724	Abtb2	-1.38453	0.0152359
ENSMUSG00000053846	Lipg	-1.36755	0.0470794
ENSMUSG00000024140	Epas1	-1.35144	0.000995031
ENSMUSG00000083716	Gm13436	-1.34672	0.00478458
ENSMUSG00000032232	Cgnl1	-1.33904	0.00123442
ENSMUSG00000031636	Pdlim3	-1.33551	0.0442945
ENSMUSG00000030849	Fgfr2	-1.33398	3.97679e-10
ENSMUSG00000022037	Clu	-1.32971	0.00149357
ENSMUSG00000025328	Padi3	-1.31059	0.00667622
ENSMUSG00000001313	Rnd2	-1.29072	0.0352519
ENSMUSG00000059013	Sh2d3c	-1.28618	0.0215072
ENSMUSG00000036432	Siah2	-1.28131	1.45136e-05
ENSMUSG00000088609	Gm24187	-1.26299	0.00042309
ENSMUSG00000024620	Pdgfrb	-1.25898	1.39225e-09
ENSMUSG00000032715	Trib3	-1.25558	0.0120515
ENSMUSG00000031790	Mmp15	-1.25128	7.98449e-07
ENSMUSG00000020303	Stc2	-1.25056	8.66686e-05
ENSMUSG00000010175	Prox1	-1.25026	0.00042309
ENSMUSG00000026124	Cfc1	-1.2423	2.84098e-13
ENSMUSG00000020782	Llgl2	-1.23149	0.00478458
ENSMUSG00000042607	Asb4	-1.22531	1.32525e-07
ENSMUSG00000037335	Hand1	-1.22316	1.09651e-20
ENSMUSG00000004415	Col26a1	-1.2205	1.76018e-05
ENSMUSG00000031273	Col4a6	-1.18174	0.0142661
ENSMUSG00000052727	Map1b	-1.17748	1.37137e-16
ENSMUSG00000029070	Mxra8	-1.17436	0.00608621
ENSMUSG00000031340	Gabre	-1.16905	0.021209
ENSMUSG00000045667	Smtnl2	-1.16464	1.14351e-08
ENSMUSG00000031274	Col4a5	-1.15741	0.00310169
ENSMUSG00000061048	Cdh3	-1.15418	0.0233188
ENSMUSG00000063838	1700027J19Rik	-1.15208	0.00700233
ENSMUSG00000025810	Nrp1	-1.13098	0.0245193
ENSMUSG00000052516	Robo2	-1.12271	0.0151018
ENSMUSG00000038677	Scube3	-1.11617	0.00933774
ENSMUSG00000042812	Foxf1	-1.10634	0.000974841
ENSMUSG00000036867	Smad6	-1.10132	0.000905435
ENSMUSG00000058145	Adamts17	-1.09846	0.018958
ENSMUSG00000050299	Gm9843	-1.0918	0.00401119
ENSMUSG00000039646	Vasn	-1.08381	8.98454e-07
ENSMUSG00000005672	Kit	-1.08365	0.0395664
ENSMUSG00000041757	Plekha6	-1.07574	0.00700906
ENSMUSG00000044927	H1fx	-1.07443	0.000340699
ENSMUSG00000039831	Arhgap29	-1.07156	3.61295e-05
ENSMUSG00000008384	Sertad1	-1.06924	0.00180226
ENSMUSG00000072944	Nup62cl	-1.06858	0.0433199
ENSMUSG00000075590	Nrbp2	-1.04861	0.000708378
ENSMUSG00000001435	Col18a1	-1.04334	2.69683e-10
ENSMUSG00000069378	Prdm6	-1.04027	5.5139e-05
ENSMUSG00000027495	Fam210b	-1.03473	0.00968238
ENSMUSG00000038192	Cer1	-1.02556	0.000124934
ENSMUSG00000014778	Fhod1	-1.00667	0.00780948
ENSMUSG00000006517	Mvd	-1.00509	9.32832e-10
ENSMUSG00000020644	Id2	-1.00283	1.65457e-05
ENSMUSG00000031748	Gnao1	-0.987451	0.00105097
ENSMUSG00000024598	Fbn2	-0.985843	5.03598e-10
ENSMUSG00000020183	Cpm	-0.9852	0.0146387
ENSMUSG00000031788	Kifc3	-0.985148	0.0158819
ENSMUSG00000040093	Bmf	-0.985012	0.00228354
ENSMUSG00000060969	Irx1	-0.981734	0.00224644
ENSMUSG00000034684	Sema3f	-0.980192	0.00141774
ENSMUSG00000003378	Grik5	-0.964538	7.66667e-05
ENSMUSG00000041592	Sdk2	-0.962632	0.000345311
ENSMUSG00000007872	Id3	-0.957489	0.0257866
ENSMUSG00000079481	Nhsl2	-0.950991	0.000345311
ENSMUSG00000037016	Frem2	-0.949784	0.0297601
ENSMUSG00000040280	Ndufa4l2	-0.940793	0.000587698
ENSMUSG00000034485	Uaca	-0.929614	3.98801e-09
ENSMUSG00000056091	St3gal5	-0.921094	0.00731255
ENSMUSG00000037664	Cdkn1c	-0.913378	5.66861e-07
ENSMUSG00000002985	Apoe	-0.90977	1.80289e-08
ENSMUSG00000029022	Miip	-0.903247	0.00475983
ENSMUSG00000022475	Hdac7	-0.902342	2.54915e-05
ENSMUSG00000000078	Klf6	-0.901392	0.0325823
ENSMUSG00000028121	Bcar3	-0.898018	6.66222e-05
ENSMUSG00000045377	Tmem88	-0.897919	0.00291016
ENSMUSG00000078794	Dact3	-0.894835	0.0219626
ENSMUSG00000031833	Mast3	-0.89469	0.00272688
ENSMUSG00000030315	Vgll4	-0.885335	0.0144103
ENSMUSG00000028664	Ephb2	-0.883264	0.000133068
ENSMUSG00000039176	Polg	-0.878698	0.00313165
ENSMUSG00000019539	Rcn3	-0.875413	0.000248844
ENSMUSG00000021792	Fam213a	-0.874818	0.0106612
ENSMUSG00000055980	Irs1	-0.871965	0.0483001
ENSMUSG00000033960	Jcad	-0.870019	5.10168e-05
ENSMUSG00000026494	Kif26b	-0.868556	0.000124597
ENSMUSG00000028195	Cyr61	-0.864679	0.0020664
ENSMUSG00000035835	Plppr3	-0.863299	0.00667622
ENSMUSG00000040270	Bach2	-0.861181	0.000378247
ENSMUSG00000048402	Gli2	-0.856132	0.02324
ENSMUSG00000031827	Cotl1	-0.856054	0.00489454
ENSMUSG00000024868	Dkk1	-0.855907	0.0128092
ENSMUSG00000019261	Map1s	-0.855697	0.00162969
ENSMUSG00000026458	Ppfia4	-0.855156	0.0020982
ENSMUSG00000074405	Zfp865	-0.85462	0.0170849
ENSMUSG00000043110	Lrrn4	-0.849729	0.00718913
ENSMUSG00000020186	Csrp2	-0.848588	5.66018e-08
ENSMUSG00000024799	Tm7sf2	-0.846921	0.047725
ENSMUSG00000031734	Irx3	-0.841523	0.0491761
ENSMUSG00000028645	Slc2a1	-0.835104	0.00402156
ENSMUSG00000038587	Akap12	-0.831555	5.05893e-08
ENSMUSG00000045038	Prkce	-0.824625	0.0494201
ENSMUSG00000060206	Zfp462	-0.824042	0.000983624
ENSMUSG00000018906	P4ha2	-0.823416	2.71548e-06
ENSMUSG00000021294	Kif26a	-0.821112	0.00163979
ENSMUSG00000081051	Gm15427	-0.820966	0.0399658
ENSMUSG00000040860	Crocc	-0.820536	0.00100729
ENSMUSG00000031217	Efnb1	-0.810549	0.00195603
ENSMUSG00000023411	Nfatc4	-0.807243	2.03816e-06
ENSMUSG00000040260	Daam2	-0.801328	0.00969074
ENSMUSG00000062300	Nectin2	-0.798008	1.52667e-05
ENSMUSG00000039960	Rhou	-0.797909	0.000199322
ENSMUSG00000028949	Smarcd3	-0.794617	0.00027315
ENSMUSG00000035637	Grhpr	-0.785903	6.66222e-05
ENSMUSG00000050288	Fzd2	-0.785802	0.00278489
ENSMUSG00000024232	Bambi	-0.785312	2.22651e-05
ENSMUSG00000035246	Pcyt1b	-0.78349	0.0249047
ENSMUSG00000007892	Rplp1	-0.782995	0.00667622
ENSMUSG00000042644	Itpr3	-0.779835	1.29996e-05
ENSMUSG00000036620	Mgat4b	-0.778273	0.00797682
ENSMUSG00000022620	Arsa	-0.777013	0.000200378
ENSMUSG00000070003	Ssbp4	-0.773573	0.0343139
ENSMUSG00000027330	Cdc25b	-0.771542	0.0185359
ENSMUSG00000006435	Neurl1a	-0.767324	0.00566133
ENSMUSG00000026796	Fam129b	-0.767026	7.33952e-05
ENSMUSG00000060214		-0.765238	0.0419797
ENSMUSG00000032741	Tpcn1	-0.762874	0.00180226
ENSMUSG00000061751	Kalrn	-0.757022	0.0256575
ENSMUSG00000052911	Lamb2	-0.751804	0.00291016
ENSMUSG00000041642	Kif21b	-0.742724	1.98411e-08
ENSMUSG00000031955	Bcar1	-0.742573	0.000266299
ENSMUSG00000031770	Herpud1	-0.742436	0.0332349
ENSMUSG00000035403	Crb2	-0.741542	2.56615e-05
ENSMUSG00000027204	Fbn1	-0.740745	0.00281478
ENSMUSG00000005958	Ephb3	-0.738311	0.00234591
ENSMUSG00000041939	Mvk	-0.729931	0.00234225
ENSMUSG00000026837	Col5a1	-0.72557	8.7296e-05
ENSMUSG00000036377	C530008M17Rik	-0.719624	2.11353e-08
ENSMUSG00000063382	Bcl9l	-0.717951	0.000571362
ENSMUSG00000074358	Ccdc61	-0.716502	0.0436315
ENSMUSG00000029648	Flt1	-0.711781	0.0144207
ENSMUSG00000042903	Foxo4	-0.710272	2.16456e-06
ENSMUSG00000040451	Sgms1	-0.709951	0.00697619
ENSMUSG00000027954	Efna1	-0.700155	0.0219626
ENSMUSG00000008035	Mid1ip1	-0.700007	0.00452286
ENSMUSG00000039286	Fndc3b	-0.69604	0.0132685
ENSMUSG00000061411	Nol4l	-0.691547	0.0207886
ENSMUSG00000001552	Jup	-0.691478	0.0470725
ENSMUSG00000007039	Ddah2	-0.68906	2.72501e-06
ENSMUSG00000032366	Tpm1	-0.688371	1.98411e-08
ENSMUSG00000018476	Kdm6b	-0.688342	3.62305e-07
ENSMUSG00000029406	Pitpnm2	-0.687214	0.0144103
ENSMUSG00000020099	Unc5b	-0.68669	2.26569e-06
ENSMUSG00000019139	Isyna1	-0.68086	8.36031e-05
ENSMUSG00000023951	Vegfa	-0.680126	2.5189e-05
ENSMUSG00000032193	Ldlr	-0.679595	1.84769e-08
ENSMUSG00000022203	Efs	-0.678427	0.0145234
ENSMUSG00000041187	Prkd2	-0.676048	0.0124435
ENSMUSG00000024713	Pcsk5	-0.671027	0.0072137
ENSMUSG00000033059	Pygb	-0.669083	0.0466231
ENSMUSG00000048450	Msx1	-0.667866	0.003733
ENSMUSG00000031503	Col4a2	-0.66732	3.63566e-05
ENSMUSG00000024201	Kdm4b	-0.664765	0.000266299
ENSMUSG00000033585	Ndn	-0.66408	0.0100004
ENSMUSG00000054850	Smim10l2a	-0.657842	0.0384488
ENSMUSG00000033088	Triobp	-0.655879	3.24422e-05
ENSMUSG00000029723	Tsc22d4	-0.655356	0.0470725
ENSMUSG00000062312	Erbb2	-0.655349	0.0278772
ENSMUSG00000025161	Slc16a3	-0.642567	2.39426e-09
ENSMUSG00000040943	Tet2	-0.642345	0.0390826
ENSMUSG00000014786	Slc9a5	-0.642187	0.00478458
ENSMUSG00000030123	Plxnd1	-0.64049	0.00478458
ENSMUSG00000021466	Ptch1	-0.638148	7.19045e-05
ENSMUSG00000029482	Aacs	-0.637467	0.000135083
ENSMUSG00000070576	Mn1	-0.637203	0.0270305
ENSMUSG00000034205	Loxl2	-0.63669	7.48423e-05
ENSMUSG00000057530	Ece1	-0.636324	0.000734587
ENSMUSG00000029103	Lrpap1	-0.634233	0.00438441
ENSMUSG00000040249	Lrp1	-0.631348	2.69683e-10
ENSMUSG00000026421	Csrp1	-0.629799	0.000157993
ENSMUSG00000031548	Sfrp1	-0.628524	7.24387e-05
ENSMUSG00000026728	Vim	-0.621968	4.84367e-10
ENSMUSG00000021196	Pfkp	-0.620968	1.59513e-05
ENSMUSG00000034675	Dbn1	-0.619416	3.82094e-05
ENSMUSG00000025137	Pcyt2	-0.618438	0.000824138
ENSMUSG00000028962	Slc4a2	-0.616124	0.00725951
ENSMUSG00000042035	Igsf3	-0.613959	0.000287005
ENSMUSG00000022892	App	-0.61103	0.00402156
ENSMUSG00000020538	Srebf1	-0.609788	9.45385e-05
ENSMUSG00000049577	Zfpm1	-0.608866	0.00128661
ENSMUSG00000056493	Foxk1	-0.608088	0.000200378
ENSMUSG00000038146	Notch3	-0.605826	8.53638e-09
ENSMUSG00000036862	Dchs1	-0.601283	0.00918904
ENSMUSG00000025880	Smad7	-0.599926	0.00575634
ENSMUSG00000023007	Prpf40b	-0.595368	0.0134754
ENSMUSG00000055538	Zcchc24	-0.58966	0.00731255
ENSMUSG00000019433	Gipc1	-0.588741	0.0180048
ENSMUSG00000035342	Lzts2	-0.588176	0.00474601
ENSMUSG00000020277	Pfkl	-0.580861	1.14983e-07
ENSMUSG00000047153	Khnyn	-0.579783	0.000481487
ENSMUSG00000058881	Zfp516	-0.57796	1.64954e-05
ENSMUSG00000020886	Dlg4	-0.577604	0.0155203
ENSMUSG00000040618	Pck2	-0.57468	0.0231665
ENSMUSG00000003934	Efnb3	-0.574335	0.0250337
ENSMUSG00000092060	Bend4	-0.573437	0.000954947
ENSMUSG00000063564	Col23a1	-0.57106	0.0014711
ENSMUSG00000006494	Pdk1	-0.569162	0.00193227
ENSMUSG00000001870	Ltbp1	-0.567458	0.025622
ENSMUSG00000037032	Apbb1	-0.561668	0.0181593
ENSMUSG00000008206	Cers4	-0.556675	0.0494201
ENSMUSG00000039477	Tnrc18	-0.555068	0.00586967
ENSMUSG00000025403	Shmt2	-0.551775	1.63882e-05
ENSMUSG00000005667	Mthfd2	-0.549233	0.0170849
ENSMUSG00000021754	Map3k1	-0.54907	0.011353
ENSMUSG00000024924	Vldlr	-0.547623	0.00143196
ENSMUSG00000028527	Ak4	-0.546183	0.000848581
ENSMUSG00000020766	Galk1	-0.543999	0.00636887
ENSMUSG00000031488	Rab11fip1	-0.542439	0.0421062
ENSMUSG00000031604	Msmo1	-0.541908	4.51226e-05
ENSMUSG00000003865	Gys1	-0.541438	0.00478458
ENSMUSG00000027466	Rbck1	-0.538134	0.00237009
ENSMUSG00000037936	Scarb1	-0.536516	0.0466822
ENSMUSG00000033326	Kdm4a	-0.532201	0.000586441
ENSMUSG00000030530	Furin	-0.530885	0.0170849
ENSMUSG00000002844	Adprh	-0.530049	0.00800661
ENSMUSG00000034522	Zfp395	-0.528923	0.0020598
ENSMUSG00000022568	Scrib	-0.52783	0.00104892
ENSMUSG00000031502	Col4a1	-0.527006	8.26527e-06
ENSMUSG00000017721	Pigt	-0.523239	0.0280337
ENSMUSG00000022367	Has2	-0.522157	0.0287288
ENSMUSG00000019916	P4ha1	-0.522072	0.00508965
ENSMUSG00000021127	Zfp36l1	-0.521142	0.0094491
ENSMUSG00000063450	Syne2	-0.518774	0.0101494
ENSMUSG00000062115	Rai1	-0.518086	8.36031e-05
ENSMUSG00000035863	Palm	-0.514976	0.0258891
ENSMUSG00000026773	Pfkfb3	-0.514941	0.0101104
ENSMUSG00000023348	Trip6	-0.514891	0.0366935
ENSMUSG00000068699	Flnc	-0.514592	0.00124912
ENSMUSG00000033295	Ptprf	-0.513625	1.47728e-05
ENSMUSG00000063696	Gm8730	-0.507401	1.92671e-05
ENSMUSG00000022463	Srebf2	-0.507311	1.23846e-05
ENSMUSG00000040857	Erf	-0.506628	0.0235755
ENSMUSG00000048285	Frmd6	-0.505598	0.00817315
ENSMUSG00000031749	St3gal2	-0.503162	0.0442945
ENSMUSG00000078429	Ctdsp2	-0.498871	0.000162189
ENSMUSG00000055681	Cope	-0.498467	0.00358656
ENSMUSG00000051817	Sox12	-0.494901	0.0242255
ENSMUSG00000034573	Ptpn13	-0.492412	0.00157347
ENSMUSG00000070436	Serpinh1	-0.491924	0.000168356
ENSMUSG00000042942	Greb1l	-0.491114	1.81906e-05
ENSMUSG00000026930	Gpsm1	-0.490884	0.00668359
ENSMUSG00000024548	Setbp1	-0.490184	0.0395664
ENSMUSG00000051790	Nlgn2	-0.489351	0.0388634
ENSMUSG00000020747	Tmem94	-0.489351	0.0207886
ENSMUSG00000037692	Ahdc1	-0.486768	0.0327496
ENSMUSG00000022443	Myh9	-0.485318	7.37046e-05
ENSMUSG00000047417	Rexo1	-0.484914	0.007848
ENSMUSG00000015647	Lama5	-0.484571	0.00889425
ENSMUSG00000026211	Obsl1	-0.483989	0.0217887
ENSMUSG00000031529	Tnks	-0.481613	0.000135083
ENSMUSG00000028763	Hspg2	-0.48042	0.000668468
ENSMUSG00000025007	Aldh18a1	-0.478196	0.0142661
ENSMUSG00000059040	Eno1b	-0.476902	0.000422179
ENSMUSG00000029713	Gnb2	-0.476422	0.00128661
ENSMUSG00000032194	Kank2	-0.476115	0.00487635
ENSMUSG00000026478	Lamc1	-0.472142	0.00137451
ENSMUSG00000029478	Ncor2	-0.466313	0.00764459
ENSMUSG00000003528	Slc25a1	-0.465504	0.011353
ENSMUSG00000058454	Dhcr7	-0.463678	0.0106612
ENSMUSG00000005442	Cic	-0.461259	0.00765827
ENSMUSG00000032291	Crabp1	-0.45859	0.00276422
ENSMUSG00000025508	Rplp2	-0.453226	0.00057542
ENSMUSG00000041936	Agrn	-0.452559	0.000128149
ENSMUSG00000025362	Rps26	-0.447906	0.000101852
ENSMUSG00000054874	Pcnx3	-0.44383	0.0158819
ENSMUSG00000019823	Mical1	-0.437955	0.018291
ENSMUSG00000033105	Lss	-0.436702	0.000278046
ENSMUSG00000029581	Fscn1	-0.436334	1.45136e-05
ENSMUSG00000059248	Sept9	-0.435928	0.00260363
ENSMUSG00000020536	Llgl1	-0.435712	0.0012616
ENSMUSG00000020086	H2afy2	-0.433291	0.0170849
ENSMUSG00000018593	Sparc	-0.431748	0.00719819
ENSMUSG00000013787	Ehmt2	-0.43155	0.00439894
ENSMUSG00000045039	Megf8	-0.430959	0.0129091
ENSMUSG00000025791	Pgm2	-0.430699	0.0127576
ENSMUSG00000000149	Gna12	-0.426408	0.00804257
ENSMUSG00000055320	Tead1	-0.426141	0.0436315
ENSMUSG00000028161	Ppp3ca	-0.421037	0.0435861
ENSMUSG00000013236	Ptprs	-0.4199	0.00383685
ENSMUSG00000045333	Zfp423	-0.419727	0.013307
ENSMUSG00000039741	Bahcc1	-0.418965	0.0138108
ENSMUSG00000025555	Farp1	-0.415022	0.0324698
ENSMUSG00000090137	Uba52	-0.414935	0.00434936
ENSMUSG00000004562	Arhgef40	-0.413022	0.0283652
ENSMUSG00000020176	Grb10	-0.408904	1.43146e-05
ENSMUSG00000038644	Pold1	-0.40756	0.0170849
ENSMUSG00000021273	Fdft1	-0.403894	0.00413491
ENSMUSG00000022817	Itgb5	-0.403785	0.00543422
ENSMUSG00000006589	Aprt	-0.402642	0.0248246
ENSMUSG00000025665	Rps6ka6	-0.402608	0.00943405
ENSMUSG00000024736	Tmem132a	-0.401409	0.0247543
ENSMUSG00000035545	Leng8	-0.399576	0.00837142
ENSMUSG00000022816	Fstl1	-0.399201	0.0036419
ENSMUSG00000038406	Scaf1	-0.390573	0.0149242
ENSMUSG00000021670	Hmgcr	-0.389702	0.0002359
ENSMUSG00000059743	Fdps	-0.388958	0.00104892
ENSMUSG00000031708	Tecr	-0.388427	0.00293562
ENSMUSG00000015605	Srf	-0.386524	0.0293891
ENSMUSG00000031983	2310022B05Rik	-0.382113	0.0249047
ENSMUSG00000033581	Igf2bp2	-0.381381	0.00345968
ENSMUSG00000020471	Pold2	-0.3773	0.0455394
ENSMUSG00000026131	Dst	-0.376553	0.010865
ENSMUSG00000031490	Eif4ebp1	-0.376505	0.0455163
ENSMUSG00000020167	Tcf3	-0.375565	0.0198033
ENSMUSG00000025026	Add3	-0.375038	0.0192436
ENSMUSG00000078566	Bnip3	-0.370506	0.0212254
ENSMUSG00000041560	Nop53	-0.368519	0.0135385
ENSMUSG00000072235	Tuba1a	-0.364561	0.0192436
ENSMUSG00000024012	Mtch1	-0.357523	0.0221069
ENSMUSG00000027878	Notch2	-0.357048	0.0347481
ENSMUSG00000037071	Scd1	-0.356483	0.00137451
ENSMUSG00000022351	Sqle	-0.355887	0.0108765
ENSMUSG00000042406	Atf4	-0.355819	0.00478458
ENSMUSG00000021279	Cdc42bpb	-0.354097	0.0395664
ENSMUSG00000023456	Tpi1	-0.349993	0.000677057
ENSMUSG00000063457	Rps15	-0.347134	0.00395875
ENSMUSG00000075592	Nynrin	-0.344534	0.0128149
ENSMUSG00000034892	Rps29	-0.343308	0.0135385
ENSMUSG00000033565	Rbfox2	-0.343107	0.0121671
ENSMUSG00000024968	Rcor2	-0.336319	0.00834319
ENSMUSG00000038502	Ptov1	-0.336298	0.0183753
ENSMUSG00000031740	Mmp2	-0.328084	0.0465556
ENSMUSG00000068036	Afdn	-0.324968	0.013983
ENSMUSG00000013033	Adgrl1	-0.322481	0.0101494
ENSMUSG00000025153	Fasn	-0.3214	0.00124957
ENSMUSG00000021957	Tkt	-0.317672	0.004322
ENSMUSG00000045128	Rpl18a	-0.316472	0.00312987
ENSMUSG00000034994	Eef2	-0.314827	0.0044185
ENSMUSG00000045294	Insig1	-0.3099	0.0386919
ENSMUSG00000046711	Hmga1	-0.302051	0.0399086
ENSMUSG00000057666	Gapdh	-0.300074	0.00875699
ENSMUSG00000047139	Cd24a	-0.295754	0.0225922
ENSMUSG00000036427	Gpi1	-0.292872	0.0293891
ENSMUSG00000000740	Rpl13	-0.289301	0.0149242
ENSMUSG00000024392	Bag6	-0.28115	0.0470499
ENSMUSG00000032294	Pkm	-0.279818	0.00478458
ENSMUSG00000024393	Prrc2a	-0.278237	0.0157078
ENSMUSG00000027523	Gnas	-0.278227	0.00452286
ENSMUSG00000067288	Rps28	-0.263552	0.0419797
ENSMUSG00000020900	Myh10	-0.262265	0.0264256
ENSMUSG00000057738	Sptan1	-0.258767	0.0330799
ENSMUSG00000020917	Acly	-0.240136	0.0484686
ENSMUSG00000016559	H3f3b	0.258452	0.0157078
ENSMUSG00000037608	Bclaf1	0.265351	0.0440421
ENSMUSG00000030096	Slc6a6	0.272249	0.0163372
ENSMUSG00000020649	Rrm2	0.276921	0.0472429
ENSMUSG00000026193	Fn1	0.277391	0.0022932
ENSMUSG00000056851	Pcbp2	0.282407	0.01006
ENSMUSG00000071072	Ptges3	0.285541	0.038241
ENSMUSG00000002718	Cse1l	0.286677	0.0312644
ENSMUSG00000051223	Bzw1	0.288013	0.0440684
ENSMUSG00000030978	Rrm1	0.290238	0.0491909
ENSMUSG00000045962	Wnk1	0.2927	0.0109839
ENSMUSG00000025278	Flnb	0.292823	0.0410608
ENSMUSG00000054766	Set	0.294951	0.0322457
ENSMUSG00000021427	Ssr1	0.29733	0.0465257
ENSMUSG00000064358	mt-Co3	0.298025	0.00171181
ENSMUSG00000032481	Smarcc1	0.299066	0.0192436
ENSMUSG00000022010	Tsc22d1	0.299371	0.0322457
ENSMUSG00000022191	Drosha	0.300108	0.0221144
ENSMUSG00000064345	mt-Nd2	0.301228	0.00800661
ENSMUSG00000022100	Xpo7	0.30848	0.0306386
ENSMUSG00000090867	ENSMUSG00000090867	0.309454	0.0212254
ENSMUSG00000004356	Utp20	0.314644	0.0349905
ENSMUSG00000055436	Srsf11	0.318632	0.010865
ENSMUSG00000064351	mt-Co1	0.320814	0.000935036
ENSMUSG00000064354	mt-Co2	0.322869	0.00102744
ENSMUSG00000029168	Dpysl5	0.323643	0.00608621
ENSMUSG00000028676	Srsf10	0.327229	0.018175
ENSMUSG00000021270	Hsp90aa1	0.329716	0.0036881
ENSMUSG00000027351	Spred1	0.334961	0.0351997
ENSMUSG00000027852	Nras	0.336056	0.0470499
ENSMUSG00000020914	Top2a	0.337361	0.00366666
ENSMUSG00000021929	Kpna3	0.338699	0.0466872
ENSMUSG00000036781	Rps27l	0.340255	0.0240799
ENSMUSG00000064360	mt-Nd3	0.34338	0.0327496
ENSMUSG00000021556	Golm1	0.343935	0.0329432
ENSMUSG00000028345	Tex10	0.344625	0.0410608
ENSMUSG00000030654	Arl6ip1	0.34649	0.014879
ENSMUSG00000030609	Aen	0.347368	0.0231665
ENSMUSG00000030870	Ubfd1	0.349746	0.0420785
ENSMUSG00000020738	Sumo2	0.350015	0.00694176
ENSMUSG00000022698	Naa50	0.352125	0.00899523
ENSMUSG00000064370	mt-Cytb	0.352152	0.00027315
ENSMUSG00000025220	Mgea5	0.355581	0.001149
ENSMUSG00000041075	Fzd7	0.357377	0.00478458
ENSMUSG00000064367	mt-Nd5	0.359945	0.0067791
ENSMUSG00000052534	Pbx1	0.361226	0.0036419
ENSMUSG00000021474	Sfxn1	0.361705	0.0135385
ENSMUSG00000011114	Tbrg1	0.362724	0.0155203
ENSMUSG00000051396	Gm45902	0.36313	0.0247543
ENSMUSG00000047407	Tgif1	0.364592	0.0460179
ENSMUSG00000029657	Hsph1	0.367164	0.0266962
ENSMUSG00000018909	Arrb1	0.369229	0.0419797
ENSMUSG00000018398	Sept8	0.372345	0.00313003
ENSMUSG00000036707	Cab39	0.37268	0.0348658
ENSMUSG00000021048	Mthfd1	0.372856	0.00540108
ENSMUSG00000011256	Adam19	0.374311	0.00243621
ENSMUSG00000023307	March5	0.382224	0.0494201
ENSMUSG00000025747	Tyms	0.383906	0.0424858
ENSMUSG00000020257	Wdr82	0.384651	0.0135385
ENSMUSG00000004317	Clcn5	0.386164	0.0384488
ENSMUSG00000028613	Lrp8	0.388552	0.0470499
ENSMUSG00000028691	Prdx1	0.390314	0.000634246
ENSMUSG00000036523	Greb1	0.396785	0.00295404
ENSMUSG00000070327	Rnf213	0.403338	0.00478458
ENSMUSG00000027660	Skil	0.413147	0.00541932
ENSMUSG00000021175	Cdca7l	0.416849	0.0151943
ENSMUSG00000026640	Plxna2	0.418783	0.000625167
ENSMUSG00000019943	Atp2b1	0.420327	0.0174023
ENSMUSG00000040204	Pclaf	0.422001	0.00707831
ENSMUSG00000036167	Pphln1	0.422809	0.00527603
ENSMUSG00000051285	Pcmtd1	0.426548	0.0104766
ENSMUSG00000028278	Rragd	0.427716	0.00577029
ENSMUSG00000063694	Cycs	0.428064	0.032657
ENSMUSG00000024104	Washc2	0.428601	0.00152671
ENSMUSG00000003923	Tfam	0.438581	0.00996197
ENSMUSG00000056999	Ide	0.442323	0.0332349
ENSMUSG00000021133	Susd6	0.443598	0.0193671
ENSMUSG00000062762	Ei24	0.445464	0.0134945
ENSMUSG00000067860	Zic3	0.446209	0.0181593
ENSMUSG00000079067	Hmgn2-ps1	0.446249	0.030418
ENSMUSG00000028184	Adgrl2	0.45312	0.000266299
ENSMUSG00000000125	Wnt3	0.456291	0.0184068
ENSMUSG00000020608	Smc6	0.45774	0.000266299
ENSMUSG00000002068	Ccne1	0.459425	0.0137816
ENSMUSG00000031996	Aplp2	0.463025	1.64954e-05
ENSMUSG00000085328	Gm17131	0.463307	0.0230358
ENSMUSG00000058761	Rnf169	0.464267	0.0162741
ENSMUSG00000015839	Nfe2l2	0.469144	0.0255445
ENSMUSG00000026499	Acbd3	0.470346	0.0390079
ENSMUSG00000032570	Atp2c1	0.470709	0.00413832
ENSMUSG00000027004	Frzb	0.48392	0.00889425
ENSMUSG00000024622	Hmgxb3	0.484376	0.00307153
ENSMUSG00000025742	Prps2	0.48723	0.0273728
ENSMUSG00000027562	Car2	0.488343	0.00600603
ENSMUSG00000021713	Ppwd1	0.488776	0.0332349
ENSMUSG00000028654	Mycl	0.490023	0.0134945
ENSMUSG00000024987	Cyp26a1	0.49374	0.00374288
ENSMUSG00000005503	Evx1	0.495569	0.0151943
ENSMUSG00000023150	Ivns1abp	0.497346	1.03227e-07
ENSMUSG00000023902	Zscan10	0.498448	0.00477078
ENSMUSG00000064363	mt-Nd4	0.498862	2.96285e-05
ENSMUSG00000024642	Tle4	0.500258	0.0092111
ENSMUSG00000027210	Meis2	0.510991	0.0152359
ENSMUSG00000027200	Sema6d	0.512725	0.00608621
ENSMUSG00000057963	Itpk1	0.516227	0.041157
ENSMUSG00000027985	Lef1	0.518341	4.00358e-05
ENSMUSG00000040681	Hmgn1	0.524427	1.20011e-07
ENSMUSG00000024565	Sall3	0.525966	0.010865
ENSMUSG00000004891	Nes	0.529862	0.0113189
ENSMUSG00000051316	Taf7	0.531573	0.00175239
ENSMUSG00000026064	Ptp4a1	0.531939	7.38175e-06
ENSMUSG00000026235	Epha4	0.53224	0.000142256
ENSMUSG00000033149	Phldb2	0.548375	7.33952e-05
ENSMUSG00000024042	Sik1	0.550898	0.0200482
ENSMUSG00000020326	Ccng1	0.553624	1.02446e-06
ENSMUSG00000013089	Etv5	0.557297	0.000385927
ENSMUSG00000030544	Mesp1	0.560335	0.00413491
ENSMUSG00000033769	Exoc6b	0.563858	0.000168356
ENSMUSG00000028532	Cachd1	0.564542	1.04739e-07
ENSMUSG00000024827	Gldc	0.569357	0.00056064
ENSMUSG00000020427	Igfbp3	0.575291	0.0144276
ENSMUSG00000026737	Pip4k2a	0.577302	0.0102666
ENSMUSG00000051323	Pcdh19	0.579089	0.000226032
ENSMUSG00000028039	Efna3	0.579989	0.00142082
ENSMUSG00000027520	Zdbf2	0.581336	1.47728e-05
ENSMUSG00000020290	Xpo1	0.583195	6.79087e-10
ENSMUSG00000041488	Stx3	0.585257	0.00982812
ENSMUSG00000023067	Cdkn1a	0.599595	0.0053789
ENSMUSG00000042249	Grk3	0.604561	0.00228354
ENSMUSG00000042408	Zmym6	0.607536	0.0240799
ENSMUSG00000019880	Rspo3	0.618325	4.56083e-05
ENSMUSG00000021567	Nkd2	0.61872	0.0427218
ENSMUSG00000019647	Sema6a	0.633955	0.00190891
ENSMUSG00000028273	Pdlim5	0.64207	0.000440788
ENSMUSG00000041801	Phlda3	0.647574	0.00834072
ENSMUSG00000061524	Zic2	0.650807	0.000565981
ENSMUSG00000031367	Ap1s2	0.65248	0.00369909
ENSMUSG00000089774	Slc5a3	0.653292	0.00479452
ENSMUSG00000019960	Dusp6	0.659253	0.0115577
ENSMUSG00000035245	Eogt	0.667507	0.0215072
ENSMUSG00000086126	Evx1os	0.668577	0.0200746
ENSMUSG00000022246	Rai14	0.671181	2.11578e-07
ENSMUSG00000044338	Aplnr	0.681183	2.12219e-07
ENSMUSG00000051579	Tceal8	0.682256	3.68695e-05
ENSMUSG00000038267	Slc22a23	0.683464	0.00431327
ENSMUSG00000034457	Eda2r	0.686515	0.00295373
ENSMUSG00000040728	Esrp1	0.689137	0.0115577
ENSMUSG00000022186	Oxct1	0.690332	0.000261249
ENSMUSG00000020577	Tspan13	0.690434	0.00348178
ENSMUSG00000041995	Zbed3	0.694837	0.00478458
ENSMUSG00000019970	Sgk1	0.698272	9.00327e-09
ENSMUSG00000043183	Simc1	0.712317	0.00027315
ENSMUSG00000026447	Pik3c2b	0.72022	0.000227419
ENSMUSG00000060461	Dppa5a	0.7258	0.0145234
ENSMUSG00000064356	mt-Atp8	0.741792	3.61295e-05
ENSMUSG00000024406	Pou5f1	0.755107	2.73804e-13
ENSMUSG00000022686	B3gnt5	0.764208	1.40887e-06
ENSMUSG00000067931	Zfp948	0.765836	0.0325672
ENSMUSG00000073424	Cyp4f15	0.772609	0.0230209
ENSMUSG00000021209	Ppp4r4	0.77948	0.00695996
ENSMUSG00000090378	ENSMUSG00000090378	0.799522	0.000665948
ENSMUSG00000018698	Lhx1	0.799808	3.25046e-11
ENSMUSG00000033542	Arhgef5	0.801426	0.000775786
ENSMUSG00000064357	mt-Atp6	0.802038	2.03019e-09
ENSMUSG00000029007	Agtrap	0.807	6.41078e-07
ENSMUSG00000025938	Slco5a1	0.823918	0.00970935
ENSMUSG00000024646	Cyb5a	0.834566	3.62305e-07
ENSMUSG00000031093	Dock11	0.83465	7.6106e-15
ENSMUSG00000031778	Cx3cl1	0.835795	0.000995835
ENSMUSG00000021765	Fst	0.84578	2.27245e-07
ENSMUSG00000024366	Gfra3	0.847049	0.00326169
ENSMUSG00000047844	Bex4	0.856462	0.00502277
ENSMUSG00000024134	Six2	0.859513	0.00427607
ENSMUSG00000031074	Fgf3	0.865048	6.17616e-06
ENSMUSG00000028360	Slc44a5	0.869448	0.00184872
ENSMUSG00000087166	L1td1	0.895598	3.68695e-05
ENSMUSG00000037010	Apln	0.921215	0.00542092
ENSMUSG00000066652	Lefty2	0.92228	2.43301e-07
ENSMUSG00000063919	Srrm4	0.930399	0.0306235
ENSMUSG00000024901	Peli3	0.935077	0.00374288
ENSMUSG00000027346	Gpcpd1	0.936438	7.33952e-05
ENSMUSG00000036036	Zfp57	0.94042	5.23206e-09
ENSMUSG00000025912	Mybl1	0.944523	0.00146518
ENSMUSG00000030699	Tbx6	0.94461	2.82002e-05
ENSMUSG00000007379	Dennd2c	0.946629	3.97855e-07
ENSMUSG00000076441	Ass1	0.950081	0.00231362
ENSMUSG00000022947	Cbr3	0.955775	0.0453579
ENSMUSG00000011179	Odc1	0.957002	7.80685e-32
ENSMUSG00000017724	Etv4	0.957025	0.0116749
ENSMUSG00000030560	Ctsc	0.963011	0.00260363
ENSMUSG00000036699	Zcchc12	0.964934	0.0134754
ENSMUSG00000003309	Ap1m2	0.979526	0.00124957
ENSMUSG00000021068	Nin	0.982445	1.58393e-12
ENSMUSG00000051851	Rtl8c	0.988646	0.00128342
ENSMUSG00000026768	Itga8	0.998597	7.40122e-06
ENSMUSG00000032446	Eomes	1.01269	0.00667622
ENSMUSG00000029314	Gpat3	1.01476	0.010865
ENSMUSG00000062327	ENSMUSG00000062327	1.04493	2.63634e-22
ENSMUSG00000029859	Epha1	1.04517	1.56799e-10
ENSMUSG00000041920	Slc16a6	1.0692	5.66861e-07
ENSMUSG00000019437	Tlcd1	1.08694	1.87972e-06
ENSMUSG00000000861	Bcl11a	1.10565	0.0230619
ENSMUSG00000031351	Zfp185	1.1164	0.0158086
ENSMUSG00000020397	Med7	1.13188	1.38917e-06
ENSMUSG00000074794	Arrdc3	1.13564	9.90221e-21
ENSMUSG00000075304	Sp5	1.13748	0.000124934
ENSMUSG00000027797	Dclk1	1.14207	1.27488e-07
ENSMUSG00000012396	Nanog	1.1572	2.1766e-06
ENSMUSG00000045087	S1pr5	1.19851	0.0433823
ENSMUSG00000032494	Tdgf1	1.22499	0.001149
ENSMUSG00000024521	Pmaip1	1.23927	2.14968e-07
ENSMUSG00000056043	Rgs9bp	1.24316	0.0128092
ENSMUSG00000017057	Il13ra1	1.25967	0.0384354
ENSMUSG00000052353	Cemip	1.26533	0.00522271
ENSMUSG00000050917	Fgf4	1.2889	0.00347683
ENSMUSG00000021678	F2rl1	1.28932	0.000440788
ENSMUSG00000048562	Sp8	1.30671	9.93367e-05
ENSMUSG00000031155	Pim2	1.31599	3.98046e-11
ENSMUSG00000038178	Slc43a2	1.36508	7.33952e-05
ENSMUSG00000022429	Dmc1	1.41653	0.00932123
ENSMUSG00000072244	Trim6	1.4481	9.58098e-26
ENSMUSG00000000365	Rnf17	1.44824	0.00667622
ENSMUSG00000029522	Pla2g1b	1.4733	0.0191951
ENSMUSG00000024064	Galnt14	1.50302	0.0283652
ENSMUSG00000001417	ENSMUSG00000001417	1.52314	0.010865
ENSMUSG00000027840	Wnt2b	1.63049	2.84932e-09
ENSMUSG00000038298	Pdzk1	1.81214	0.00452286
ENSMUSG00000085814	ENSMUSG00000085814	1.89136	0.0142661
ENSMUSG00000035295	Wdr38	3.01448	6.66222e-05
ENSMUSG00000090625	Gm20721	3.19013	4.19211e-10
