## Supplementary Table 3 for "Chromatin and transcriptional response to loss of TBX1 in early differentiation of mouse cells"

### Sheet: Sheet1
Differentially accessible regions in differentiating mES; Tbx1-/- vs WT, includes gene annotation and intersection with DEGs
Chr	start	end	width	strand	log FC	FDR	annotation	geneStart	geneEnd	geneStrand	Ensembl_Id	distanceToTSS	ENTREZID	Gene_symbol	isDEGs	DEGs_log2FC	T_BOX
chr9	103965101	103966199	1099	*	-1.05441	3.90046412451E-6	Promoter (<=1kb)	103948929	103965464	-	ENSMUSG00000032557	0	66663	Uba5	true	0.22148396234836	YES
chr4	132511001	132512299	1299	*	-1.0235	5.87438422948E-5	Distal Intergenic	132530010	132540275	+	ENSMUSG00000028874	-17711	14191	Fgr	false	NA	YES
chr11	69571401	69573499	2099	*	-0.824088	1.09380487048E-6	Promoter (<=1kb)	69547499	69572139	-	ENSMUSG00000005198	0	20020	Polr2a	false	NA	YES
chr1	3181101	3182399	1299	*	-0.741413	6.18366188529E-5	Distal Intergenic	3196604	3205713	-	ENSMUSG00000051951	23314	497097	Xkr4	false	NA	YES
chr12	114425201	114427799	2599	*	0.604196	5.14697646245E-5	Promoter (1-2kb)	114424114	114427731	+	ENSMUSG00000049036	1087	69195	Tmem121	false	NA	YES
chr17	87187601	87189999	2399	*	0.665484	1.43348354718E-5	Intron (ENSMUST00000024954/ENSMUSG00000024140, intron 1 of 15)	87153247	87232750	+	ENSMUSG00000024140	34354	13819	Epas1	false	NA	YES
chr17	88196101	88198299	2199	*	0.705642	7.03076501159E-5	Promoter (<=1kb)	88145177	88197334	-	ENSMUSG00000050138	0	210741	Kcnk12	false	NA	YES
chr19	42505301	42507399	2099	*	0.725129	2.95294066695E-5	Promoter (<=1kb)	42357527	42506273	-	ENSMUSG00000042401	0	72832	Crtac1	false	NA	YES
chr4	8574201	8575699	1499	*	0.735025	9.9478806245E-5	Distal Intergenic	8599780	8600729	-	ENSMUSG00000082122	25030	NA	Gm11809	false	NA	YES
chr1	133641101	133643999	2899	*	0.736553	4.43411547527E-5	Promoter (<=1kb)	133640599	133668081	+	ENSMUSG00000042268	502	320718	Slc26a9	false	NA	YES
chr2	120556101	120557799	1699	*	0.757393	2.68541285825E-6	Promoter (<=1kb)	120541890	120557253	-	ENSMUSG00000027284	0	68968	Cdan1	false	NA	YES
chr19	5792501	5795199	2699	*	0.761992	5.57646349766E-5	Promoter (1-2kb)	5795694	5796952	-	ENSMUSG00000092341	1753	72289	Malat1	false	NA	YES
chr5	140406501	140409199	2699	*	0.7725	2.05800392914E-5	Intron (ENSMUST00000050519/ENSMUSG00000048988, intron 1 of 1)	140383897	140450665	+	ENSMUSG00000048988	22604	243312	Elfn1	true	-1.08120503097286	YES
chr7	103588401	103589799	1399	*	0.781376	2.60502710886E-6	Intron (ENSMUST00000107162/ENSMUSG00000048078, intron 3 of 32)	103584056	103584509	-	ENSMUSG00000082780	-3892	NA	Gm8329	false	NA	YES
chr6	86476101	86477699	1599	*	0.798035	4.03886520574E-5	Promoter (<=1kb)	86474493	86476165	-	ENSMUSG00000051695	0	23983	Pcbp1	false	NA	YES
chr10	124766701	124767899	1199	*	0.798035	4.03886520574E-5	Promoter (<=1kb)	124663520	124766019	-	ENSMUSG00000020102	-682	20503	Slc16a7	false	NA	YES
chr12	24484601	24486199	1599	*	0.805415	6.93883450512E-5	Distal Intergenic	24463777	24465130	-	ENSMUSG00000071362	-19471	NA	Gm10330	false	NA	YES
chr8	12278101	12279999	1899	*	0.806387	1.55257547442E-5	Promoter (<=1kb)	12278819	12280657	+	ENSMUSG00000074473	0	619290	A230072I06Rik	false	NA	YES
chr5	144076001	144079399	3399	*	0.807653	7.14239454521E-7	Promoter (<=1kb)	144062874	144076743	-	ENSMUSG00000039244	0	231868	E130309D02Rik	false	NA	YES
chr11	23199501	23201599	2099	*	0.820558	5.71600579905E-5	Distal Intergenic	23206916	23389744	+	ENSMUSG00000056342	-5317	17847	Usp34	false	NA	YES
chr6	83006501	83009199	2699	*	0.829399	1.681109503E-5	Promoter (<=1kb)	83007838	83017204	+	ENSMUSG00000009145	0	93838	Dqx1	false	NA	YES
chr3	145238701	145240299	1599	*	0.83095	9.93152231885E-5	Promoter (<=1kb)	145239172	145268209	+	ENSMUSG00000074182	0	229937	Znhit6	false	NA	YES
chr15	103190601	103192399	1799	*	0.833867	7.97585055548E-6	Intron (ENSMUST00000023128/ENSMUSG00000000555, intron 1 of 29)	103174720	103197194	-	ENSMUSG00000000555	4795	16402	Itga5	true	0.262064891805999	YES
chr4	84529801	84531299	1499	*	0.868425	3.85511625234E-5	Promoter (<=1kb)	84530213	84777825	+	ENSMUSG00000038070	0	338349	Cntln	false	NA	YES
chr6	142912301	142913999	1699	*	0.90495	1.76578251591E-5	Promoter (<=1kb)	142770065	142912972	-	ENSMUSG00000030283	0	20449	St8sia1	false	NA	YES
chr7	148319801	148321899	2099	*	0.924316	1.78081768048E-5	Promoter (1-2kb)	148318452	148329570	+	ENSMUSG00000025495	1349	27388	Ptdss2	false	NA	YES
chr6	21164501	21165699	1199	*	0.927318	6.24340623963E-5	Promoter (<=1kb)	21165503	21679805	+	ENSMUSG00000060882	0	16508	Kcnd2	false	NA	YES
chr4	155404801	155406599	1799	*	0.943425	1.10406182595E-5	Promoter (<=1kb)	155397836	155405752	-	ENSMUSG00000087381	0	NA	Gm16008	false	NA	YES
chr13	53380901	53381899	999	*	0.950754	4.77419489688E-5	Promoter (<=1kb)	53204681	53380918	-	ENSMUSG00000021464	0	26564	Ror2	false	NA	YES
chr13	9012401	9014299	1899	*	0.962284	6.39496488273E-6	Distal Intergenic	8971317	8995263	-	ENSMUSG00000021149	-17138	69237	Gtpbp4	false	NA	YES
chr13	62754101	62754899	799	*	0.980239	5.7100122774E-5	Distal Intergenic	62725554	62725661	+	ENSMUSG00000076244	28547	NA	CT030240.1	false	NA	YES
chr2	114062601	114064099	1499	*	0.989015	4.49608200007E-8	Distal Intergenic	114095847	114096164	+	ENSMUSG00000084620	-31748	NA	7SK	false	NA	YES
chr1	121970101	121970899	799	*	1.01684	9.56028322369E-6	Promoter (<=1kb)	121963954	121970651	-	ENSMUSG00000050777	0	170706	Tmem37	false	NA	YES
chr13	95947101	95947899	799	*	1.04245	3.81396038029E-5	Intron (ENSMUST00000162412/ENSMUSG00000021684, intron 1 of 19)	95874643	95956272	-	ENSMUSG00000021684	8373	218461	Pde8b	false	NA	YES
chr13	84709001	84709499	499	*	1.05695	4.89387650081E-7	Distal Intergenic	84544444	84545077	+	ENSMUSG00000091767	164557	NA	Gm17618	false	NA	YES
chr13	94859001	94859899	899	*	1.06249	1.66306981591E-5	Intron (ENSMUST00000054274/ENSMUSG00000045312, intron 1 of 3)	94853466	94944595	+	ENSMUSG00000045312	5535	218454	Lhfpl2	false	NA	YES
chr1	53008901	53010599	1699	*	1.07001	1.03868932563E-6	Promoter (<=1kb)	52979168	53009688	-	ENSMUSG00000043629	0	67080	1700019D03Rik	true	-0.540705284854299	YES
chr17	87340701	87341299	599	*	1.07488	2.67595866418E-5	Downstream (2-3kb)	87343449	87347227	-	ENSMUSG00000053375	5928	74915	Atp6v1e2	false	NA	YES
chr16	72699401	72700199	799	*	1.11908	6.29985738999E-6	Intron (ENSMUST00000171732/ENSMUSG00000022883, intron 1 of 2)	72663449	72958489	+	ENSMUSG00000022883	35952	19876	Robo1	false	NA	YES
chr2	118844401	118845599	1199	*	1.12734	1.94389173423E-6	3' UTR	118847541	118855113	-	ENSMUSG00000039983	9514	269336	Ccdc32	true	0.420135121600596	YES
chr2	150513901	150514999	1099	*	1.15493	9.35438299929E-9	Promoter (<=1kb)	150506435	150515096	-	ENSMUSG00000033080	97	114889	Vsx1	false	NA	YES
chr2	114957501	114958699	1199	*	1.17625	2.28530982129E-7	Distal Intergenic	114862155	114863048	-	ENSMUSG00000084222	-94453	NA	Gm13973	false	NA	YES
chr1	117455101	117455699	599	*	1.24375	1.92520357021E-9	Distal Intergenic	117581333	118478603	+	ENSMUSG00000070695	-125634	636808	Cntnap5a	false	NA	YES
chr4	46831301	46831999	699	*	1.29399	4.76049531871E-7	Intron (ENSMUST00000107749/ENSMUSG00000039809, intron 3 of 18)	46694003	46697366	-	ENSMUSG00000039809	-133935	242425	Gabbr2	false	NA	YES
chr18	68377801	68379399	1599	*	1.30184	1.32042228178E-9	Intron (ENSMUST00000063775/ENSMUSG00000024544, intron 3 of 5)	68387648	68414611	+	ENSMUSG00000024544	-8249	52662	D18Ertd653e	false	NA	YES
chr1	121202001	121202499	499	*	1.35746	3.13377377302E-7	Distal Intergenic	121312042	121318825	-	ENSMUSG00000037035	116326	16324	Inhbb	false	NA	YES
chr13	19004801	19005899	1099	*	1.41952	8.36382145719E-9	Distal Intergenic	19014446	19014579	+	ENSMUSG00000089046	-8547	NA	SNORA17	false	NA	YES
chr13	112878401	112878999	599	*	-1.56218	1.55400700085E-8	Distal Intergenic	112795710	112807540	+	ENSMUSG00000086092	82691	NA	Gm15323	false	NA	NO
chr9	114450301	114451199	899	*	-1.40438	1.59062396719E-8	Intron (ENSMUST00000111816/ENSMUSG00000079259, intron 1 of 3)	114420393	114473487	-	ENSMUSG00000079259	22288	636931	Trim71	false	NA	NO
chr2	89888801	89890099	1299	*	-1.36253	4.44941162863E-9	Promoter (2-3kb)	89891571	89892479	-	ENSMUSG00000075068	2380	57272	Olfr140	false	NA	NO
chr8	35088601	35089999	1399	*	-1.35808	7.16641304054E-10	Distal Intergenic	35112316	35118896	+	ENSMUSG00000054618	-22317	NA	Gm9951	false	NA	NO
chr3	59613001	59613699	699	*	-1.29145	4.95202718972E-7	Intron (ENSMUST00000094228/ENSMUSG00000074589, intron 1 of 1)	59582018	59642534	+	ENSMUSG00000074589	30983	669780	4930449A18Rik	false	NA	NO
chr9	66946701	66947899	1199	*	-1.26106	4.64528977316E-11	Distal Intergenic	66952015	66952162	+	ENSMUSG00000088021	-4116	NA	U1	false	NA	NO
chr13	112186901	112188299	1399	*	-1.09505	4.44838277647E-9	Distal Intergenic	112152048	112158888	-	ENSMUSG00000086201	-28013	NA	Gm6270	false	NA	NO
chr5	103180601	103181799	1199	*	-1.04614	4.61751332881E-5	Intron (ENSMUST00000094559/ENSMUSG00000057315, intron 3 of 9)	103197790	103326848	+	ENSMUSG00000057315	-15991	231532	Arhgap24	false	NA	NO
chr14	47202501	47203599	1099	*	-1.04614	4.61751332881E-5	Distal Intergenic	47189888	47195522	-	ENSMUSG00000085123	-6979	100873094	Gm15219	false	NA	NO
chr17	7808901	7809299	399	*	-1.04442	6.49115589717E-5	Distal Intergenic	7939506	7953880	-	ENSMUSG00000071984	144581	68655	Fndc1	false	NA	NO
chr1	100423301	100425099	1799	*	-0.986343	6.94577278544E-9	Distal Intergenic	100446028	100446137	+	ENSMUSG00000077048	-20929	NA	AC102227.1	false	NA	NO
chr8	26997701	26998799	1099	*	-0.979572	1.80198013379E-5	Intron (ENSMUST00000098858/ENSMUSG00000031576, intron 11 of 26)	27022152	27048405	+	ENSMUSG00000031576	-23353	16532	Kcnu1	false	NA	NO
chr11	89159001	89160099	1099	*	-0.965767	7.59626434163E-5	Downstream (1-2kb)	89161952	89163873	-	ENSMUSG00000048616	3774	18121	Nog	false	NA	NO
chr11	96258201	96259499	1299	*	-0.85755	1.27663706901E-5	Distal Intergenic	96253426	96253980	+	ENSMUSG00000075587	4775	NA	Gm11531	false	NA	NO
chr10	34864101	34865799	1699	*	-0.832015	4.41785494277E-5	Distal Intergenic	34832004	34832137	+	ENSMUSG00000077749	32097	115485739	SNORA17	false	NA	NO
chr7	105297801	105299599	1799	*	-0.740385	1.75619570654E-5	Intron (ENSMUST00000040971/ENSMUSG00000035547, intron 3 of 12)	105291870	105294012	-	ENSMUSG00000074006	-3789	18378	Omp	false	NA	NO
chr11	115036101	115039499	3399	*	-0.735154	2.50039534761E-5	Exon (ENSMUST00000021077/ENSMUSG00000020733, exon 2 of 6)	115045918	115048395	-	ENSMUSG00000015542	8896	66176	Nat9	false	NA	NO
chr2	173873901	173876399	2499	*	-0.718486	6.48127550597E-5	Promoter (1-2kb)	173872120	173872774	-	ENSMUSG00000082519	-1127	NA	Vamp7-ps	false	NA	NO
chr13	111393201	111393399	199	*	-0.716538	4.27355506783E-5	Distal Intergenic	111185252	111191052	+	ENSMUSG00000021701	207949	20620	Plk2	false	NA	NO
chr8	4492401	4494299	1899	*	-0.714778	2.579721166E-5	Promoter (<=1kb)	4493026	4493589	+	ENSMUSG00000008206	0	67260	Lass4	true	-0.336997350179124	NO
chr5	130417101	130418799	1699	*	-0.630087	8.64635658058E-5	Promoter (<=1kb)	130417979	130460615	+	ENSMUSG00000066735	0	69568	Vkorc1l1	false	NA	NO
chr8	86280601	86280999	399	*	-0.535324	1.55206752837E-8	Distal Intergenic	86276817	86277103	+	ENSMUSG00000084682	3784	NA	7SK	false	NA	NO
chr4	122672101	122675099	2999	*	0.561218	1.58921037672E-5	Promoter (<=1kb)	122672895	122673982	+	ENSMUSG00000028654	0	16918	Mycl1	true	0.280922375862821	NO
chr4	141721801	141723899	2099	*	0.653412	6.66003552096E-5	Intron (ENSMUST00000155023/ENSMUSG00000040606, intron 1 of 13)	141674148	141714969	-	ENSMUSG00000040606	-6832	71529	Kazn	false	NA	NO
chr12	119227101	119228599	1499	*	0.653412	6.66003552096E-5	Intron (ENSMUST00000176756/ENSMUSG00000018581, intron 23 of 51)	119163110	119163175	+	ENSMUSG00000088593	63991	NA	U7	false	NA	NO
chr11	106127601	106130699	3099	*	0.691244	4.28428189424E-5	Promoter (<=1kb)	106124493	106129113	-	ENSMUSG00000078619	0	83796	Smarcd2	false	NA	NO
chr11	102168901	102171499	2599	*	0.70903	5.63088789864E-5	Promoter (<=1kb)	102169844	102170754	-	ENSMUSG00000020923	0	21429	Ubtf	true	-0.202246940903946	NO
chr19	25746501	25748499	1999	*	0.719395	8.44565812763E-5	Promoter (<=1kb)	25746907	25753488	+	ENSMUSG00000048138	0	226049	Dmrt2	false	NA	NO
chr15	37162101	37164699	2599	*	0.720988	1.29748838936E-5	Promoter (<=1kb)	37162791	37263402	+	ENSMUSG00000022286	0	252973	Grhl2	false	NA	NO
chr7	88356901	88359099	2199	*	0.742397	2.74401998705E-5	Promoter (<=1kb)	88358482	88479417	+	ENSMUSG00000025584	0	18584	Pde8a	false	NA	NO
chr3	62142401	62144099	1699	*	0.752947	5.13181852721E-5	Promoter (<=1kb)	62142921	62183641	+	ENSMUSG00000036885	0	622434	Arhgef26	false	NA	NO
chr17	56258601	56261399	2799	*	0.784656	4.9627237846E-5	Promoter (<=1kb)	56259103	56261369	-	ENSMUSG00000037095	0	76905	Lrg1	false	NA	NO
chr9	22279401	22280799	1399	*	0.788436	1.10134169761E-5	Promoter (<=1kb)	22280159	22692724	+	ENSMUSG00000035919	0	319845	Bbs9	false	NA	NO
chr1	110077701	110078599	899	*	0.790779	8.46218432293E-5	Distal Intergenic	109789551	109789682	+	ENSMUSG00000077237	288150	115485786	SNORA17	false	NA	NO
chr18	83067101	83069199	2099	*	0.79174	2.35329716047E-5	Distal Intergenic	83080271	83174706	+	ENSMUSG00000058881	-11072	329003	Zfp516	false	NA	NO
chr19	47524901	47526299	1399	*	0.792476	6.43288246442E-6	Intron (ENSMUST00000081619/ENSMUSG00000053617, intron 1 of 14)	47334664	47538901	-	ENSMUSG00000053617	12602	14218	Sh3pxd2a	false	NA	NO
chr1	35998201	35999299	1099	*	0.800253	3.09380713488E-5	Distal Intergenic	36125245	36163291	+	ENSMUSG00000045216	-125946	50785	Hs6st1	false	NA	NO
chr5	149906101	149908299	2199	*	0.806387	1.55257547442E-5	Distal Intergenic	149861891	149865089	-	ENSMUSG00000066551	-41012	15289	Hmgb1	false	NA	NO
chr10	9394401	9396299	1899	*	0.816414	9.49921998284E-5	Promoter (<=1kb)	9347057	9395006	-	ENSMUSG00000060487	0	320825	Samd5	false	NA	NO
chr2	26483301	26485199	1899	*	0.818536	7.2422404401E-5	Promoter (<=1kb)	26483977	26492017	+	ENSMUSG00000036186	0	56279	Fam69b	true	0.520660143214141	NO
chr3	153567601	153570699	3099	*	0.819221	1.28296956861E-5	Promoter (<=1kb)	153520111	153567680	-	ENSMUSG00000005493	0	55993	Msh4	false	NA	NO
chr3	33853501	33855699	2199	*	0.834561	5.89779464972E-5	Promoter (2-3kb)	33857991	33858122	-	ENSMUSG00000077559	2423	115486191	SNORA17	false	NA	NO
chr16	74411301	74412599	1299	*	0.842215	1.68358221953E-5	Promoter (<=1kb)	73894600	74411537	-	ENSMUSG00000052516	0	268902	Robo2	false	NA	NO
chr9	95537601	95538599	999	*	0.848367	7.8480009074E-5	Promoter (<=1kb)	95538020	95598515	+	ENSMUSG00000015354	0	76477	Pcolce2	false	NA	NO
chr13	109004301	109005299	999	*	0.866476	6.20499272974E-5	Promoter (<=1kb)	109004598	109077299	+	ENSMUSG00000021696	0	74559	Elovl7	false	NA	NO
chr11	76015201	76016099	899	*	0.884192	8.10053860111E-5	Promoter (<=1kb)	76015517	76022918	+	ENSMUSG00000069808	0	116972	Fam57a	false	NA	NO
chr5	140150501	140151899	1399	*	0.885322	4.94441961793E-5	Distal Intergenic	140182840	140186181	-	ENSMUSG00000036718	34282	231830	Micall2	false	NA	NO
chr8	87395701	87397099	1399	*	0.885842	3.82546010247E-5	Promoter (<=1kb)	87396010	87411345	+	ENSMUSG00000003824	0	71846	Syce2	false	NA	NO
chr16	92158301	92159699	1399	*	0.886335	2.92480465215E-5	Distal Intergenic	92106506	92112472	+	ENSMUSG00000039680	51795	121022	Mrps6	false	NA	NO
chr9	107494601	107496999	2399	*	0.889843	2.93138062663E-6	Promoter (2-3kb)	107495398	107499406	-	ENSMUSG00000070285	2407	NA	BY080835	false	NA	NO
chr5	132270101	132272199	2099	*	0.890451	1.82858156323E-6	Intron (ENSMUST00000161226/ENSMUSG00000029673, intron 4 of 18)	131913658	132092475	-	ENSMUSG00000029673	-177626	319974	Auts2	false	NA	NO
chr1	5906301	5908099	1799	*	0.90495	2.37809927417E-5	Promoter (<=1kb)	5903788	5907479	-	ENSMUSG00000033774	0	226304	Npbwr1	false	NA	NO
chr5	46836701	46838099	1399	*	0.90495	1.76578251591E-5	Distal Intergenic	46805583	46805855	+	ENSMUSG00000067321	31118	NA	Gm7931	false	NA	NO
chr19	37793401	37794399	999	*	0.925414	2.97559488588E-5	Distal Intergenic	37772298	37776018	+	ENSMUSG00000024987	21103	13082	Cyp26a1	false	NA	NO
chr6	91600601	91602199	1599	*	0.939716	3.69486549649E-6	Distal Intergenic	91634061	91709057	+	ENSMUSG00000030096	-31862	21366	Slc6a6	false	NA	NO
chr17	10779901	10781099	1199	*	0.948019	2.90942098194E-5	Intron (ENSMUST00000041463/ENSMUSG00000037196, intron 3 of 4)	10769344	10823933	-	ENSMUSG00000037196	42834	69310	Pacrg	false	NA	NO
chr15	86239301	86240199	899	*	0.949345	3.75861466541E-5	Intron (ENSMUST00000063414/ENSMUSG00000051864, intron 11 of 12)	86044992	86328929	+	ENSMUSG00000051864	194309	223754	Tbc1d22a	false	NA	NO
chr17	36168301	36170399	2099	*	0.955576	1.77659788061E-6	Promoter (<=1kb)	36166718	36169486	-	ENSMUSG00000067212	0	15040	H2-T23	false	NA	NO
chr19	45822801	45824299	1499	*	0.97534	1.79394716032E-6	Promoter (<=1kb)	45822224	45824081	-	ENSMUSG00000056209	0	18150	Npm3	false	NA	NO
chr6	50059701	50061399	1699	*	0.978951	2.65187957405E-6	Promoter (<=1kb)	50060240	50148597	+	ENSMUSG00000038388	0	56524	Mpp6	false	NA	NO
chr7	52151101	52152099	999	*	0.989839	1.03548676967E-5	Promoter (<=1kb)	52151449	52155993	+	ENSMUSG00000011658	0	70300	Fuz	false	NA	NO
chr9	20969501	20970799	1299	*	0.999278	1.91650552958E-6	Promoter (<=1kb)	20970158	21017692	+	ENSMUSG00000032177	0	18577	Pde4a	false	NA	NO
chr14	51543701	51546499	2799	*	1.00071	1.93096047532E-8	Promoter (<=1kb)	51526153	51544509	-	ENSMUSG00000006289	0	66246	Osgep	false	NA	NO
chr6	145798701	145800099	1399	*	1.00117	2.65415472189E-5	Distal Intergenic	145812025	145813822	-	ENSMUSG00000030256	13723	79362	Bhlhe41	true	-0.998543450178416	NO
chr13	56309701	56310999	1299	*	1.02425	1.5384710754E-5	Distal Intergenic	56275064	56280246	-	ENSMUSG00000049625	-29455	212937	Tifab	false	NA	NO
chr1	132555501	132556599	1099	*	1.04245	6.36308959878E-6	Promoter (1-2kb)	132539647	132558187	-	ENSMUSG00000026405	1588	12269	C4bp	false	NA	NO
chr4	12098401	12100099	1699	*	1.05038	1.75999987114E-6	Promoter (<=1kb)	12080556	12099162	-	ENSMUSG00000028218	0	68099	Fam92a	false	NA	NO
chr4	88956501	88957099	599	*	1.05179	1.10331653377E-5	Promoter (<=1kb)	88952198	88956941	-	ENSMUSG00000073802	0	12579	Cdkn2b	false	NA	NO
chr5	151890201	151891199	999	*	1.06249	1.66306981591E-5	Intron (ENSMUST00000062015/ENSMUSG00000016128, intron 3 of 13)	151866168	151898322	-	ENSMUSG00000016128	7123	243362	Stard13	true	-0.201235662585852	NO
chr1	51814701	51816399	1699	*	1.07488	2.98173157945E-7	Exon (ENSMUST00000046390/ENSMUSG00000018417, exon 27 of 30)	51817197	51821314	-	ENSMUSG00000018417	4915	17912	Myo1b	false	NA	NO
chr4	131393801	131394399	599	*	1.07488	2.67595866418E-5	Promoter (<=1kb)	131324372	131394203	-	ENSMUSG00000028909	0	19273	Ptpru	false	NA	NO
chr7	4698101	4698999	899	*	1.10426	3.71793026604E-6	Promoter (<=1kb)	4697410	4698198	+	ENSMUSG00000059851	691	232811	Suv420h2	false	NA	NO
chr2	148270101	148270499	399	*	1.10658	6.51383112524E-5	Promoter (<=1kb)	148262376	148269299	-	ENSMUSG00000027435	-802	17064	Cd93	false	NA	NO
chr12	55321801	55322899	1099	*	1.11996	1.80933565817E-6	Distal Intergenic	55279968	55304847	-	ENSMUSG00000035105	-16954	112407	Egln3	true	-0.592607283580939	NO
chr12	90937501	90938299	799	*	1.11996	1.80933565817E-6	Intron (ENSMUST00000167103/ENSMUSG00000066392, intron 14 of 20)	91050923	91571339	+	ENSMUSG00000066392	-112624	18191	Nrxn3	false	NA	NO
chr19	4933701	4934599	899	*	1.11996	1.80933565817E-6	Exon (ENSMUST00000120475/ENSMUSG00000024901, exon 5 of 6)	4934986	4938628	-	ENSMUSG00000024901	4029	240518	Peli3	false	NA	NO
chr3	65534601	65535399	799	*	1.16275	4.88058174858E-6	Intron (ENSMUST00000168251/ENSMUSG00000074579, intron 5 of 12)	65575433	65575539	-	ENSMUSG00000065330	40140	115489761	U6	false	NA	NO
chr4	139962001	139962799	799	*	1.19183	9.28672376325E-7	Distal Intergenic	139947063	139952519	+	ENSMUSG00000086960	14938	NA	Gm13017	false	NA	NO
chr10	95222701	95223399	699	*	1.21307	3.68521461726E-6	Distal Intergenic	95255205	95257614	+	ENSMUSG00000071107	-31806	NA	4732465J04Rik	false	NA	NO
chr3	110039601	110040699	1099	*	1.22688	1.80350381273E-6	Distal Intergenic	110049030	110053911	-	ENSMUSG00000049300	13212	99890	Prmt6	false	NA	NO
chr13	117494401	117495499	1099	*	1.22688	5.38380196529E-7	Distal Intergenic	117464685	117464775	+	ENSMUSG00000089436	29716	NA	5S_rRNA	false	NA	NO
chr1	144663401	144664899	1499	*	1.23679	2.07083588763E-8	Distal Intergenic	145452292	145453738	-	ENSMUSG00000078284	788839	NA	Cdc73	false	NA	NO
chr7	91149401	91150399	999	*	1.26403	3.37102576156E-7	Intron (ENSMUST00000064174/ENSMUSG00000052353, intron 2 of 28)	91098976	91124585	-	ENSMUSG00000052353	-24816	80982	9930013L23Rik	false	NA	NO
chr18	35830601	35832099	1499	*	1.29197	2.10234267877E-8	3' UTR	35819671	35821840	-	ENSMUSG00000024352	-8761	71242	Spata24	false	NA	NO
chr13	79904501	79905199	699	*	1.2949	2.56118765426E-9	Distal Intergenic	79594231	79594337	+	ENSMUSG00000065339	310270	NA	U6	false	NA	NO
chr4	40981901	40982399	499	*	1.30088	1.47042913645E-6	Promoter (<=1kb)	40982168	40983343	-	ENSMUSG00000028427	944	11832	Aqp7	false	NA	NO
chr16	42303601	42304199	599	*	1.33791	2.97503094783E-7	Intron (ENSMUST00000102817/ENSMUSG00000047261, intron 1 of 2)	42248571	42276185	-	ENSMUSG00000047261	-27416	14432	Gap43	false	NA	NO
chr10	68701001	68701699	699	*	1.36438	1.26795933139E-7	Intron (ENSMUST00000167286/ENSMUSG00000019944, intron 3 of 4)	68682133	68712476	+	ENSMUSG00000019944	18868	69288	Rhobtb1	false	NA	NO
chr3	143233001	143233999	999	*	1.39038	9.95990674738E-10	Distal Intergenic	143337907	143338031	+	ENSMUSG00000088851	-103908	115489819	SNORA4	false	NA	NO
chr4	144691001	144691399	399	*	1.45749	4.88638656626E-7	Intron (ENSMUST00000020441/ENSMUSG00000020220, intron 38 of 67)	144562529	144681853	-	ENSMUSG00000020220	-9148	230895	Vps13d	false	NA	NO
chr8	129938101	129939099	999	*	1.6343	2.4721653356E-11	Intron (ENSMUST00000162309/ENSMUSG00000025812, intron 18 of 24)	129934549	129998397	+	ENSMUSG00000025812	3552	93742	Pard3	false	NA	NO
